# Cryptic proteins translated from deletion-containing viral genomes dramatically expand the influenza virus proteome

**DOI:** 10.1101/2023.12.12.570638

**Authors:** Jordan N Ranum, Mitchell P Ledwith, Fadi G Alnaji, Meghan Diefenbacher, Richard Orton, Elisabeth Sloan, Melissa Guereca, Elizabeth M Feltman, Katherine Smollett, Ana da Silva Filipe, Michaela Conley, Alistair B Russell, Christopher B Brooke, Edward Hutchinson, Andrew Mehle

**Affiliations:** Medical Microbiology and Immunology, University of Wisconsin-Madison, Madison WI 53706 USA; Department of Microbiology, University of Illinois, Urbana, IL 61801, USA; MRC-University of Glasgow Centre for Virus Research, Glasgow G61 1QH, UK; Division of Biological Sciences, University of California, San Diego, La Jolla, CA 92093 USA; Carl R. Woese Institute for Genomic Biology, University of Illinois, Urbana, IL 61801, USA

## Abstract

Productive infections by RNA viruses require faithful replication of the entire genome. Yet many RNA viruses also produce deletion-containing viral genomes (DelVGs), aberrant replication products with large internal deletions. DelVGs interfere with the replication of wild-type virus and their presence in patients is associated with better clinical outcomes as they. The DelVG RNA itself is hypothesized to confer this interfering activity. DelVGs antagonize replication by out-competing the full-length genome and triggering innate immune responses. Here, we identify an additionally inhibitory mechanism mediated by a new class of viral proteins encoded by DelVGs. We identified hundreds of cryptic viral proteins translated from DelVGs. These <u>D</u>elVG-encoded <u>pr</u>oteins (DPRs) include canonical viral proteins with large internal deletions, as well as proteins with novel C-termini translated from alternative reading frames. Many DPRs retain functional domains shared with their full-length counterparts, suggesting they may have activity during infection. Mechanistic studies of DPRs derived from the influenza virus protein PB2 showed that they poison replication of wild-type virus by acting as dominant-negative inhibitors of the viral polymerase. These findings reveal that DelVGs have a dual inhibitory mechanism, acting at both the RNA and protein level. They further show that DPRs have the potential to dramatically expand the functional proteomes of diverse RNA viruses.
