## Supplemental Table 1 for "Cryptic proteins translated from deletion-containing viral genomes dramatically expand the influenza virus proteome"

### Sheet: A) DelVGs
DIs	Segment	NGS read number	Start	Stop	deletion length (nt)	predicted frame after deletion
M_132_939	M	53	132	939	806	2
M_70_874	M	43	70	874	803	2
NA_395_1032	NA	992	395	1032	636	0
NA_335_968	NA	965	335	968	632	2
NA_67_113	NA	436	67	113	45	0
NA_91_1026	NA	344	91	1026	934	1
NA_43_1181	NA	190	43	1181	1137	0
NA_66_124	NA	56	66	124	57	0
NA_90_1304	NA	40	90	1304	1213	1
NA_84_1303	NA	30	84	1303	1218	0
NA_399_1036	NA	25	399	1036	636	0
NP_668_1517	NP	101	668	1517	848	2
NP_269_1531	NP	75	269	1531	1261	1
NP_894_1504	NP	31	894	1504	609	0
NP_670_1228	NP	27	670	1228	557	2
NP_90_1165	NP	26	90	1165	1074	0
NP_496_1530	NP	24	496	1530	1033	1
NS_225_830	NS	22	225	830	604	1
NS_56_856	NS	21	56	856	799	1
PA_97_1810	PA	2875	97	1810	1712	2
PA_166_1729	PA	1126	166	1729	1562	2
PA_276_1729	PA	652	276	1729	1452	0
PA_120_1879	PA	452	120	1879	1758	0
PA_194_1945	PA	291	194	1945	1750	1
PA_182_1801	PA	276	182	1801	1618	1
PA_209_1887	PA	264	209	1887	1677	0
PA_197_1757	PA	245	197	1757	1559	2
PA_202_1913	PA	188	202	1913	1710	0
PA_146_1873	PA	186	146	1873	1726	1
PA_367_1974	PA	176	367	1974	1606	1
PA_163_1952	PA	174	163	1952	1788	0
PA_270_1830	PA	132	270	1830	1559	2
PA_169_1947	PA	130	169	1947	1777	1
PA_96_1946	PA	119	96	1946	1849	1
PA_591_1761	PA	116	591	1761	1169	2
PA_160_1959	PA	69	160	1959	1798	1
PA_171_1808	PA	60	171	1808	1636	1
PA_175_1986	PA	59	175	1986	1810	1
PA_193_1984	PA	59	193	1984	1790	2
PA_303_1895	PA	55	303	1895	1591	1
PA_301_332	PA	54	301	332	30	0
PA_171_1966	PA	49	171	1966	1794	0
PA_193_1994	PA	49	193	1994	1800	0
PA_383_1800	PA	46	383	1800	1416	0
PA_158_1971	PA	45	158	1971	1812	0
PA_211_1739	PA	44	211	1739	1527	0
PA_158_1691	PA	43	158	1691	1532	2
PA_194_1967	PA	43	194	1967	1772	2
PA_376_1885	PA	41	376	1885	1508	2
PA_207_1931	PA	37	207	1931	1723	1
PA_369_1947	PA	35	369	1947	1577	2
PA_131_2003	PA	34	131	2003	1871	2
PA_73_1909	PA	33	73	1909	1835	2
PA_80_112	PA	31	80	112	31	1
PA_203_1978	PA	28	203	1978	1774	1
PA_383_1813	PA	27	383	1813	1429	1
PA_200_2017	PA	25	200	2017	1816	1
PA_144_1959	PA	24	144	1959	1814	2
PA_107_1811	PA	23	107	1811	1703	2
PA_1813_1957	PA	22	1813	1957	143	2
PA_232_1723	PA	22	232	1723	1490	2
PA_358_1782	PA	22	358	1782	1423	1
PA_137_1970	PA	20	137	1970	1832	2
PA_167_1984	PA	20	167	1984	1816	1
PA_342_1990	PA	20	342	1990	1647	0
PB1_625_2156	PB1	2679	625	2156	1530	0
PB1_165_2070	PB1	1870	165	2070	1904	2
PB1_160_586	PB1	1763	160	586	425	2
PB1_387_2069	PB1	1229	387	2069	1681	1
PB1_165_2111	PB1	1194	165	2111	1945	1
PB1_268_2158	PB1	699	268	2158	1889	2
PB1_202_2133	PB1	364	202	2133	1930	1
PB1_166_2047	PB1	337	166	2047	1880	2
PB1_359_1927	PB1	235	359	1927	1567	1
PB1_713_2091	PB1	227	713	2091	1377	0
PB1_170_644	PB1	200	170	644	473	2
PB1_192_2016	PB1	102	192	2016	1823	2
PB1_691_2231	PB1	89	691	2231	1539	0
PB1_158_2075	PB1	82	158	2075	1916	2
PB1_465_1928	PB1	66	465	1928	1462	1
PB1_252_2147	PB1	64	252	2147	1894	1
PB1_332_1981	PB1	54	332	1981	1648	1
PB1_241_1913	PB1	40	241	1913	1671	0
PB1_344_2210	PB1	39	344	2210	1865	2
PB1_240_1971	PB1	38	240	1971	1730	2
PB1_127_2098	PB1	34	127	2098	1970	2
PB1_152_2142	PB1	33	152	2142	1989	0
PB1_68_2054	PB1	32	68	2054	1985	2
PB1_96_2124	PB1	31	96	2124	2027	2
PB1_166_2101	PB1	30	166	2101	1934	2
PB1_140_1941	PB1	28	140	1941	1800	0
PB1_248_1944	PB1	28	248	1944	1695	0
PB1_167_2084	PB1	26	167	2084	1916	2
PB1_188_2085	PB1	26	188	2085	1896	0
PB1_249_2032	PB1	25	249	2032	1782	0
PB1_611_2147	PB1	23	611	2147	1535	2
PB1_71_2097	PB1	23	71	2097	2025	0
PB1_112_2149	PB1	22	112	2149	2036	2
PB1_134_2209	PB1	22	134	2209	2074	1
PB1_238_2047	PB1	22	238	2047	1808	2
PB1_140_2081	PB1	20	140	2081	1940	2
PB1_247_2097	PB1	20	247	2097	1849	1
PB1_365_1936	PB1	20	365	1936	1570	1
PB2_109_2061	PB2	3730	109	2061	1951	1
PB2_205_2200	PB2	3211	205	2200	1994	2
PB2_199_2158	PB2	2213	199	2158	1958	2
PB2_225_2224	PB2	1597	225	2224	1998	0
PB2_258_2195	PB2	1308	258	2195	1936	1
PB2_187_2040	PB2	692	187	2040	1852	1
PB2_192_2068	PB2	457	192	2068	1875	0
PB2_277_2167	PB2	168	277	2167	1889	2
PB2_217_2212	PB2	157	217	2212	1994	2
PB2_104_2035	PB2	138	104	2035	1930	1
PB2_148_2137	PB2	115	148	2137	1988	2
PB2_152_2107	PB2	104	152	2107	1954	1
PB2_163_2152	PB2	95	163	2152	1988	2
PB2_280_2029	PB2	74	280	2029	1748	2
PB2_128_1982	PB2	65	128	1982	1853	2
PB2_159_2149	PB2	64	159	2149	1989	0
PB2_285_1989	PB2	63	285	1989	1703	2
PB2_238_2190	PB2	52	238	2190	1951	1
PB2_103_2046	PB2	50	103	2046	1942	1
PB2_449_2172	PB2	46	449	2172	1722	0
PB2_108_2056	PB2	40	108	2056	1947	0
PB2_309_1883	PB2	37	309	1883	1573	1
PB2_245_2171	PB2	36	245	2171	1925	2
PB2_133_2025	PB2	35	133	2025	1891	1
PB2_328_1940	PB2	32	328	1940	1611	0
PB2_173_2162	PB2	29	173	2162	1988	2
PB2_175_2164	PB2	29	175	2164	1988	2
PB2_318_2158	PB2	28	318	2158	1839	0
PB2_222_2221	PB2	27	222	2221	1998	0
PB2_90_2026	PB2	25	90	2026	1935	0
PB2_199_1940	PB2	24	199	1940	1740	0
PB2_223_2242	PB2	24	223	2242	2018	2
PB2_189_2125	PB2	21	189	2125	1935	0
PB2_178_2026	PB2	20	178	2026	1847	2

### Sheet: B) PB2 only
DIs	Segment	NGS read number	Start	Stop	deletion length (nt)		reading frame after deletion	retain NLS?	Predicted protein product (junction marked by "/")
PB2_109_2061	PB2	3730	109	2061	1951		1	No	MERIKELRNLMSQSRTREILTKTTVDH/TQMKAQLELSPQF*
PB2_205_2200	PB2	3211	205	2200	1994		2	No	MERIKELRNLMSQSRTREILTKTTVDHMAIIKKYTSGRQEKNPALRMKWMMAMKYPITA/ANWARRRGVGNETETEL*
PB2_199_2158	PB2	2213	199	2158	1958		2	No	MERIKELRNLMSQSRTREILTKTTVDHMAIIKKYTSGRQEKNPALRMKWMMAMKYPI/K*
PB2_225_2224	PB2	1597	225	2224	1998		0	Yes	MERIKELRNLMSQSRTREILTKTTVDHMAIIKKYTSGRQEKNPALRMKWMMAMKYPITADKRITEM/LVMKRKRNSSILTDSQTATKRIRMAIN*
PB2_258_2195	PB2	1308	258	2195	1936		1	No	MERIKELRNLMSQSRTREILTKTTVDHMAIIKKYTSGRQEKNPALRMKWMMAMKYPITADKRITEMIPERNEQGQTL/MC*
PB2_187_2040	PB2	692	187	2040	1852		1	No	MERIKELRNLMSQSRTREILTKTTVDHMAIIKKYTSGRQEKNPALRMKWMMAMM/LAL*
PB2_192_2068	PB2	457	192	2068	1875		0	Yes	MERIKELRNLMSQSRTREILTKTTVDHMAIIKKYTSGRQEKNPALRMKWMMAMKY/EGTAGVESAVLRGFLILGKEDRRYGPALSINELSNLAKGEKANVLIGQGDVVLVMKRKRNSSILTDSQTATKRIRMAIN*
PB2_277_2167	PB2	168	277	2167	1889		2	No	MERIKELRNLMSQSRTREILTKTTVDHMAIIKKYTSGRQEKNPALRMKWMMAMKYPITADKRITEMIPERNEQGQTLWSKMND/EQPCERREG*
PB2_217_2212	PB2	157	217	2212	1994		2	No	MERIKELRNLMSQSRTREILTKTTVDHMAIIKKYTSGRQEKNPALRMKWMMAMKYPITADKRI/RRRGVGNETETEL*
PB2_104_2035	PB2	138	104	2035	1930		1	No	MERIKELRNLMSQSRTREILTKTTV/ERMLAL*
PB2_148_2137	PB2	115	148	2137	1988		2	No	MERIKELRNLMSQSRTREILTKTTVDHMAIIKKYTSGRQE/IWTSIKHK*
PB2_152_2107	PB2	104	152	2107	1954		1	No	MERIKELRNLMSQSRTREILTKTTVDHMAIIKKYTSGRQEK/NSSFWAKKTGDMDQH*
PB2_163_2152	PB2	95	163	2152	1988		2	No	MERIKELRNLMSQSRTREILTKTTVDHMAIIKKYTSGRQEKNPAL/KHK*
PB2_280_2029	PB2	74	280	2029	1748		2	No	MERIKELRNLMSQSRTREILTKTTVDHMAIIKKYTSGRQEKNPALRMKWMMAMKYPITADKRITEMIPERNEQGQTLWSKMNDA/ARKGCWPFN*
PB2_128_1982	PB2	65	128	1982	1853		2	No	MERIKELRNLMSQSRTREILTKTTVDHMAIIKK*
PB2_159_2149	PB2	64	159	2149	1989		0	Yes	MERIKELRNLMSQSRTREILTKTTVDHMAIIKKYTSGRQEKNPA/LSINELSNLAKGEKANVLIGQGDVVLVMKRKRNSSILTDSQTATKRIRMAIN*
PB2_285_1989	PB2	63	285	1989	1703		2	No	MERIKELRNLMSQSRTREILTKTTVDHMAIIKKYTSGRQEKNPALRMKWMMAMKYPITADKRITEMIPERNEQGQTLWSKMNDAGS/SIQLQQDH*
PB2_238_2190	PB2	52	238	2190	1951		1	No	MERIKELRNLMSQSRTREILTKTTVDHMAIIKKYTSGRQEKNPALRMKWMMAMKYPITADKRITEMIPER/RLMC*
PB2_103_2046	PB2	50	103	2046	1942		1	No	MERIKELRNLMSQSRTREILTKTTV/AL*
PB2_449_2172	PB2	46	449	2172	1722		0	Yes	MERIKELRNLMSQSRTREILTKTTVDHMAIIKKYTSGRQEKNPALRMKWMMAMKYPITADKRITEMIPERNEQGQTLWSKMNDAGSDRVMVSPLAVTWWNRNGPVTSTVHYPKIYKTYFEKVERLKHGTFGPVHFRNQVK/ILAKGEKANVLIGQGDVVLVMKRKRNSSILTDSQTATKRIRMAIN*
PB2_108_2056	PB2	40	108	2056	1947		0	Yes	MERIKELRNLMSQSRTREILTKTTVDH/EDPDEGTAGVESAVLRGFLILGKEDRRYGPALSINELSNLAKGEKANVLIGQGDVVLVMKRKRNSSILTDSQTATKRIRMAIN*
PB2_309_1883	PB2	37	309	1883	1573		1	No	MERIKELRNLMSQSRTREILTKTTVDHMAIIKKYTSGRQEKNPALRMKWMMAMKYPITADKRITEMIPERNEQGQTLWSKMNDAGSDRVMVSPLFPSQPL/HQSKVERSSPH*
PB2_245_2171	PB2	36	245	2171	1925		2	No	MERIKELRNLMSQSRTREILTKTTVDHMAIIKKYTSGRQEKNPALRMKWMMAMKYPITADKRITEMIPERNE/QPCERREG*
PB2_133_2025	PB2	35	133	2025	1891		1	No	MERIKELRNLMSQSRTREILTKTTVDHMAIIKKYT/*
PB2_328_1940	PB2	32	328	1940	1611		0	Yes	MERIKELRNLMSQSRTREILTKTTVDHMAIIKKYTSGRQEKNPALRMKWMMAMKYPITADKRITEMIPERNEQGQTLWSKMNDAGSDRVMVSPLAVTWWN/INVRGSGMRILVRGNSPVFNYNKTTKRLTVLGKDAGPLTEDPDEGTAGVESAVLRGFLILGKEDRRYGPALSINELSNLAKGEKANVLIGQGDVVLVMKRKRNSSILTDSQTATKRIRMAIN*
PB2_173_2162	PB2	29	173	2162	1988		2	No	MERIKELRNLMSQSRTREILTKTTVDHMAIIKKYTSGRQEKNPALRMK/*
PB2_175_2164	PB2	29	175	2164	1988		2	No	MERIKELRNLMSQSRTREILTKTTVDHMAIIKKYTSGRQEKNPALRMKW/TEQPCERREG*
PB2_318_2158	PB2	28	318	2158	1839		0	Yes	MERIKELRNLMSQSRTREILTKTTVDHMAIIKKYTSGRQEKNPALRMKWMMAMKYPITADKRITEMIPERNEQGQTLWSKMNDAGSDRVMVSPLAVT/NELSNLAKGEKANVLIGQGDVVLVMKRKRNSSILTDSQTATKRIRMAIN*
PB2_222_2221	PB2	27	222	2221	1998		0	Yes	MERIKELRNLMSQSRTREILTKTTVDHMAIIKKYTSGRQEKNPALRMKWMMAMKYPITADKRITE/VLVMKRKRNSSILTDSQTATKRIRMAIN*
PB2_90_2026	PB2	25	90	2026	1935		0	Yes	MERIKELRNLMSQSRTREILT/VLGKDAGPLTEDPDEGTAGVESAVLRGFLILGKEDRRYGPALSINELSNLAKGEKANVLIGQGDVVLVMKRKRNSSILTDSQTATKRIRMAIN*
PB2_199_1940	PB2	24	199	1940	1740		0	Yes	MERIKELRNLMSQSRTREILTKTTVDHMAIIKKYTSGRQEKNPALRMKWMMAMKYPI/INVRGSGMRILVRGNSPVFNYNKTTKRLTVLGKDAGPLTEDPDEGTAGVESAVLRGFLILGKEDRRYGPALSINELSNLAKGEKANVLIGQGDVVLVMKRKRNSSILTDSQTATKRIRMAIN*
PB2_223_2242	PB2	24	223	2242	2018		2	No	MERIKELRNLMSQSRTREILTKTTVDHMAIIKKYTSGRQEKNPALRMKWMMAMKYPITADKRITE/TEL*
PB2_189_2125	PB2	21	189	2125	1935		0	Yes	MERIKELRNLMSQSRTREILTKTTVDHMAIIKKYTSGRQEKNPALRMKWMMAMK/EDRRYGPALSINELSNLAKGEKANVLIGQGDVVLVMKRKRNSSILTDSQTATKRIRMAIN*
PB2_178_2026	PB2	20	178	2026	1847		2	No	MERIKELRNLMSQSRTREILTKTTVDHMAIIKKYTSGRQEKNPALRMKWM/SSRKGCWPFN*

### Sheet: C) Summary
Summary statistics
gene	total DelVGs		deletion position				reading frame after deletion
PB2	34			nt from 5´	nt from 3´		frame	frequency
PB1	38		min	43	35		0	41
PA	46		max	1813	2122		1	42
HA	0						2	54
NP	6
NA	9
M	2
NS	2
total	137
