## Supplemental Table 3 for "Cryptic proteins translated from deletion-containing viral genomes dramatically expand the influenza virus proteome"

### Sheet: A) H3N2 PB2 DelVGs in humans
ID from Martin, et al.	Number of samples	first nt deletion	last nt deletion	reading frame after deletion	retain NLS?	Predicted protein product (junction marked by "/")
PB2 93_1983	2	93	1983	1	no	MERIKELRNLMSQSRTREILTKTTVD/HTTRPLKD*
PB2 154_2069	2	154	2069	2	no	MERIKELRNLMSQSRTREILTKTTVDHMAIIKKYTSGRQEKNPSLRM/GVRRLERVSHYR*
PB2 170_2035	2	170	2035	0	yes	MERIKELRNLMSQSRTREILTKTTVDHMAIIKKYTSGRQEKNPSLRMKWMMA/IIEDPDESTSGVESAVLRGFLIIGKEDRRYGPALSINELSNLAKGEKANVLIGQGDVVLVMKRKRDSSILTDSQTATKRIRMAIN*
PB2 171_2087	2	171	2087	0	yes	MERIKELRNLMSQSRTREILTKTTVDHMAIIKKYTSGRQEKNPSLRMKWMMA/IGFLIIGKEDRRYGPALSINELSNLAKGEKANVLIGQGDVVLVMKRKRDSSILTDSQTATKRIRMAIN*
PB2 172_2079	3	172	2079	0	yes	MERIKELRNLMSQSRTREILTKTTVDHMAIIKKYTSGRQEKNPSLRMKWMMAM/VLRGFLIIGKEDRRYGPALSINELSNLAKGEKANVLIGQGDVVLVMKRKRDSSILTDSQTATKRIRMAIN*
PB2 187_2125	3	187	2125	1	no	MERIKELRNLMSQSRTREILTKTTVDHMAIIKKYTSGRQEKNPSLRMKWMMAMKYPIT/DQH*
PB2 209_1983	2	209	1983	2	no	MERIKELRNLMSQSRTREILTKTTVDHMAIIKKYTSGRQEKNPSLRMKWMMAMKYPITADKRITE/IQQDH*
PB2 211_1956	3	211	1956	0	yes	MERIKELRNLMSQSRTREILTKTTVDHMAIIKKYTSGRQEKNPSLRMKWMMAMKYPITADKRITEM/VRGNSPVFNYNKTTKRLTILGKDAGTLIEDPDESTSGVESAVLRGFLIIGKEDRRYGPALSINELSNLAKGEKANVLIGQGDVVLVMKRKRDSSILTDSQTATKRIRMAIN*
PB2 241_1982	2	241	1982	2	no	MERIKELRNLMSQSRTREILTKTTVDHMAIIKKYTSGRQEKNPSLRMKWMMAMKYPITADKRITEMVPERNEQGQTL/QQDH*
PB2 249_2005	2	249	2005	2	no	MERIKELRNLMSQSRTREILTKTTVDHMAIIKKYTSGRQEKNPSLRMKWMMAMKYPITADKRITEMVPERNEQGQTLWS/NNSRKRCRHFN*
PB2 356_1937	4	356	1937	1	no	MERIKELRNLMSQSRTREILTKTTVDHMAIIKKYTSGRQEKNPSLRMKWMMAMKYPITADKRITEMVPERNEQGQTLWSKMSDAGSDRVMVSPLAVTWWNRNGPVTSTVHYPKV/YQE*
PB2 386_1903	2	386	1903	0	yes	MERIKELRNLMSQSRTREILTKTTVDHMAIIKKYTSGRQEKNPSLRMKWMMAMKYPITADKRITEMVPERNEQGQTLWSKMSDAGSDRVMVSPLAVTWWNRNGPVTSTVHYPKVYKTYFDKVER/LQFSSLTVNVRGSGMRILVRGNSPVFNYNKTTKRLTILGKDAGTLIEDPDESTSGVESAVLRGFLIIGKEDRRYGPALSINELSNLAKGEKANVLIGQGDVVLVMKRKRDSSILTDSQTATKRIRMAIN*
PB2 476_703	4	476	703	0	yes	MERIKELRNLMSQSRTREILTKTTVDHMAIIKKYTSGRQEKNPSLRMKWMMAMKYPITADKRITEMVPERNEQGQTLWSKMSDAGSDRVMVSPLAVTWWNRNGPVTSTVHYPKVYKTYFDKVERLKHGTFGPVHFRNQVKIRRRVDINPGHADL/ILHLTQGTCWEQMYTPGGEVRNDDVDQSLIIAARNIVRRAAVSADPLASLLEMCHSTQIGGTRMVDILRQNPTEEQAVDICKAAMGLRISSSFSFGGFTFKRTSGSSVKKEEEVLTGNLQTLKIRVHEGYEEFTMVGKRATAILRKATRRLVQLIVSGRDEQSIAEAIIVAMVFSQEDCMIKAVRGDLNFVNRANQRLNPMHQLLRHFQKDAKVLFQNWGIEHIDSVMGMVGVLPDMTPSTEMS…
PB2 505_1743	2	505	1743	0	yes	MERIKELRNLMSQSRTREILTKTTVDHMAIIKKYTSGRQEKNPSLRMKWMMAMKYPITADKRITEMVPERNEQGQTLWSKMSDAGSDRVMVSPLAVTWWNRNGPVTSTVHYPKVYKTYFDKVERLKHGTFGPVHFRNQVKIRRRVDINPGHADLSAKEAQDVIM/EPFQSLVPKAIRSQYSGFVRTLFQQMRDVLGTFDTTQIIKLLPFAAAPPKQSRMQFSSLTVNVRGSGMRILVRGNSPVFNYNKTTKRLTILGKDAGTLIEDPDESTSGVESAVLRGFLIIGKEDRRYGPALSINELSNLAKGEKANVLIGQGDVVLVMKRKRDSSILTDSQTATKRIRMAIN*
PB2 523_1789	2	523	1789	1	no	MERIKELRNLMSQSRTREILTKTTVDHMAIIKKYTSGRQEKNPSLRMKWMMAMKYPITADKRITEMVPERNEQGQTLWSKMSDAGSDRVMVSPLAVTWWNRNGPVTSTVHYPKVYKTYFDKVERLKHGTFGPVHFRNQVKIRRRVDINPGHADLSAKEAQDVIMEVVFPN/VGLSELYSNK*
PB2 1482_2101	2	1482	2101	2	no	MERIKELRNLMSQSRTREILTKTTVDHMAIIKKYTSGRQEKNPSLRMKWMMAMKYPITADKRITEMVPERNEQGQTLWSKMSDAGSDRVMVSPLAVTWWNRNGPVTSTVHYPKVYKTYFDKVERLKHGTFGPVHFRNQVKIRRRVDINPGHADLSAKEAQDVIMEVVFPNEVGARILTSESQLTITKEKKEELRDCKISPLMVAYMLERELVRKTRFLPVAGGTSSIYIEVLHLTQGTCWEQMYTPGGEVRNDDVDQSLIIAARNIVRRAAVSADPLASLLEMCHSTQIGGTRMVDILRQNPTEEQAVDICKAAMGLRISSSFSFGGFTFKRTSGSSVKKEEEVLTGNLQTLKIRVHEGYEEFTMVGKRATAILRKATRRLVQLIVSGRDEQSIAEAII…

### Sheet: B) H7N9 PB2 DelVGs in humans
NPA# (from Lui 2019 Sup Table 3)	DelVG	first nt deletion	last nt deletion	reading frame after deletion	retain NLS?	similar to WSN 195/2223?	Predicted protein product (junction marked by "/")	SMRT read
3	1	198	2138	1	no	yes	MERIKELRDLMSQSRTREILTKTTVDHMAIIKKYTSGRQEKNPALRMKWMMAMKYPI/MGQH*	GCGAGATACTGACAAAAACAACTGTGGACCATATGGCCATAATCAAGAAATACACATCGGGAAGACAGGAGAAGAATCCTGCCCTTAGGATGAAGTGGATGATGGCGATGAAATATCCAATTATGGGCCAGCATTAAGCATCAACGAATTGAGCAATCTTGCGAAAGGAGAGAAGGCTAATGTTTTGATAGGGCAAGGAGACGTGGTGTTGGTGATGAAACGGAAACGGGACTCTAGCATACTTACTGACAGT
3	2	198	2097	2	no		MERIKELRDLMSQSRTREILTKTTVDHMAIIKKYTSGRQEKNPALRMKWMMAMKYPI/IEGVSDSGQRRQEIWASIKHQRIEQSCERREG*	GCGAGATACTGACAAAAACAACTGTGGACCATATGGCCATAATCAAGAAATACACATCGGGAAGACAGGAGAAGAATCCTGCCCTTAGGATGAAGTGGATGATGGCGATGAAATATCCAATTATTGAGGGGGTTTCTGATTCTGGGCAAAGAAGACAGGAGATATGGGCCAGCATTAAGCATCAACGAATTGAGCAATCTTGCGAAAGGAGAGAAGGCTAATGTTTTGATAGGGCAAGGAGACGTGGTGTTGGTGATGAAACGGAAACGGGACTCTAGCATACTTACTGACAGT
3	3	123	2154	2	no		MERIKELRDLMSQSRTREILTKTTVDHMAIIK/HQRIEQSCERREG*	CGCGAGATACTGACAAAAACAACTGTGGACCATATGGCCATAATCAAGCATCAACGAATTGAGCAATCTTGCGAAAGGAGAGAAGGCTAATGTTTTGATAGGGCAAGGAGACGTGGTGTTGGTGATGAAACGGAAACGGGACTCTAGCATACTTACTGACAGT
3	4	208	2131	2	no		MERIKELRDLMSQSRTREILTKTTVDHMAIIKKYTSGRQEKNPALRMKWMMAMKYPITADKRI/WASIKHQRIEQSCERREG*	GCGAGATACTGACAAAAACAACTGTGGACCATATGGCCATAATCAAGAAATACACATCGGGAAGACAGGAGAAGAATCCTGCCCTTAGGATGAAGTGGATGATGGCGATGAAATATCCAATTACAGCAGACAAAAGGATATGGGCCAGCATTAAGCATCAACGAATTGAGCAATCTTGCGAAAGGAGAGAAGGCTAATGTTTTGATAGGGCAAGGAGACGTGGTGTTGGTGATGAAACGGAAACGGGACTCTAGCATACTTACTGACAGT
3	5	217	2004	1	no		MERIKELRDLMSQSRTREILTKTTVDHMAIIKKYTSGRQEKNPALRMKWMMAMKYPITADKRI/TRQPRGLRCLGRMQVH*	GCGAGATACTGACAAAAACAACTGTGGACCATATGGCCATAATCAAGAAATACACATCGGGAAGACAGGAGAAGAATCCTGCCCTTAGGATGAAGTGGATGATGGCGATGAAATATCCAATTACAGCAGACAAAAGGATAACAAGGCAACCAAGAGGCTTACGGTGCTTGGGAAGGATGCAGGTGCATTGATGGAAGACCCAGATGAGGGAACAGCAGGAGTGGAATCTGCAGTATTGAGGGGGTTTCTGATTCTGGGCAAAGAAGACAGGAGATATGGGCCAGCATTAAGCATCAACGAATTGAGCAATCTTGCGAAAGGAGAGAAGGCTAATGTTTTGATAGGGCAAGGAGACGTGGTGTTGGTGATGAAACGGAAACGGGACTCTAGCATACTTAC…
3	6	326	1921	1	no		MERIKELRDLMSQSRTREILTKTTVDHMAIIKKYTSGRQEKNPALRMKWMMAMKYPITADKRIMEMIPERNEQGQTLWSKTNDAGSDRVMVSPLAVTWWN/SSLL*	GCGAGATACTGACAAAAACAACTGTGGACCATATGGCCATAATCAAGAAATACACATCGGGAAGACAGGAGAAGAATCCTGCCCTTAGGATGAAGTGGATGATGGCGATGAAATATCCAATTACAGCAGACAAAAGGATAATGGAGATGATCCCGGAAAGGAATGAGCAAGGTCAAACCCTTTGGAGCAAGACAAATGATGCTGGATCAGACAGAGTGATGGTGTCACCTCTGGCTGTGACGTGGTGGAACAGTTCTCTTCTCTAACTGTGAATGTGAGAGGTTCAGGAATGAGAATAGTTGTGAGAGGCAATTCTCCTGTGTTCAACTACAACAAGGCAACCAAGAGGCTTACGGTGCTTGGGAAGGATGCAGGTGCATTGATGGAAGACCCAGATGA…
3	7	207	2097	2	no		MERIKELRDLMSQSRTREILTKTTVDHMAIIKKYTSGRQEKNPALRMKWMMAMKYPITAD/IEGVSDSGQRRQEIWASIKHQRIEQSCERREG*	GCGAGATACTGACAAAAACAACTGTGGACCATATGGCCATAATCAAGAAATACACATCGGGAAGACAGGAGAAGAATCCTGCCCTTAGGATGAAGTGGATGATGGCGATGAAATATCCAATTACAGCAGACATTGAGGGGGTTTCTGATTCTGGGCAAAGAAGACAGGAGATATGGGCCAGCATTAAGCATCAACGAATTGAGCAATCTTGCGAAAGGAGAGAAGGCTAATGTTTTGATAGGGCAAGGAGACGTGGTGTTGGTGATGAAACGGAAACGGGACTCTAGCATACTTACTGACAGT
5	1	108	2184	2	no		MERIKELRDLMSQSRTREILTKTTVDH/REG*	GCGAGATACTGACAAAAACAACTGTGGACCATGGGCCAGCATTGAGCATCAACGAATTAGAGAAGGCAAATGTGTTGATAGGGCAAGGAGACGTGGTGTTGGTAATGAAACGGAAACGGGACTCTAGCATACTTACTGACAGT
5	2	154	2091	1	no		MERIKELRDLMSQSRTREILTKTTVDHMAIIKKYTSGRQEKN/LRY*	GCGAGATACTGACAAAAACAACTGTGGACCATATGGCCATAATCAAGAAATACACATCGGGAAGACAGGAGAAGAATCTGCAGTATTGAGGGGATTTCTGATTCTGGGCAAAGAAGACAAGAGATATGGGCCAGCATTGAGCATCAACGAATTGAGCAATCTTGCGAAAGGAGAGAAGGCAAATGTGTTGATAGGGCAAGGAGACGTGGTGTTGGTAATGAAACGGAAACGGGACTCTAGCATACTTACTGACAGT
5	3	198	2138	1	no	yes	MERIKELRDLMSQSRTREILTKTTVDHMAIIKKYTSGRQEKNPALRMKWMMAMKYPI/MGQH*	GCGAGATACTGACAAAAACAACTGTGGACCATATGGCCATAATCAAGAAATACACATCGGGAAGACAGGAGAAGAATCCTGCCCTTAGGATGAAGTGGATGATGGCGATGAAATATCCAATTATGGGCCAGCATTGAGCATCAACGAATTGAGCAATCTTGCGAAAGGAGAGAAGGCAAATGTGTTGATAGGGCAAGGAGACGTGGTGTTGGTAATGAAACGGAAACGGGACTCTAGCATACTTACTGACAGT
5	4	215	2179	1	no		MERIKELRDLMSQSRTREILTKTTVDHMAIIKKYTSGRQEKNPALRMKWMMAMKYPITADKRI/KERRLMC*	GCGAGATACTGACAAAAACAACTGTGGACCATATGGCCATAATCAAGAAATACACATCGGGAAGACAGGAGAAGAATCCTGCCCTTAGGATGAAGTGGATGATGGCGATGAAATATCCAATTACAGCAGACAAAAGGATAAAGGAGAGAAGGCAAATGTGTTGATAGGGCAAGGAGACGTGGTGTTGGTAATGAAACGGAAACGGGACTCTAGCATACTTACTGACAGT
5	5	112	2142	1	no		MERIKELRDLMSQSRTREILTKTTVDHM/GQH*	GCGAGATACTGACAAAAACAACTGTGGACCATATGGGCCAGCATTGAGCATCAACGAATTAGAAGGCAAATGTGTTGATAGGGCAAGGAGACGTGGTGTTGGTAATGAAACGGAAACGGGACTCTAGCATACTTACTGACAGT
5	6	110	2115	0	yes		MERIKELRDLMSQSRTREILTKTTVDH/ILGKEDKRYGPALSINELSNLAKGEKANVLIGQGDVVLVMKRKRDSSILTDSQTATKRIRMAIN*	GCGAGATACTGACAAAAACAACTGTGGACCATATTCTGGGCAAAGAAGACAAGAGATATGGGCCAGCATTGAGCATCAACGAATTGAGCAATCTTGCGAAAGGAGAGAAGGCAAATGTGTTGATAGGGCAAGGAGACGTGGTGTTGGTAATGAAACGGAAACGGGACTCTAGCATACTTACTGACAGT
5	7	112	2142	1	no		MERIKELRDLMSQSRTREILTKTTVDHM/GQH*	GCGAGATACTGACAAAAACAACTGTGGACCATATGGGCCAGCATTGAGCATCAACGAATTAGAGAAGGCAAATGTGTTGATAGGGCAAGGAGACGTGGTGTTGGTAATGAAACGGAAACGGGACTCTAGCATACTTACTGACAGT
5	8	183	2138	1	no	yes	MERIKELRDLMSQSRTREILTKTTVDHMAIIKKYTSGRQEKNPALRMKWMMAM/GQH*	GCGAGATACTGACAAAAACAACTGTGGACCATATGGCCATAATCAAGAAATACACATCGGGAAGACAGGAGAAGAATCCTGCCCTTAGGATGAAGTGGATGATGGCGATGGGCCAGCATTGAGCATCAACGAATTGAGCAATCTTGCGAAAGGAGAGAAGGCAAATGTGTTGATAGGGCAAGGAGACGTGGTGTTGGTAATGAAACGGAAACGGGACTCTAGCATACTTACTGACAGT
6	1	180	2106	2	no		MERIKELRDLMSQSRTREILTKTTVDHMAIIKKYTSGRQEKNPALRMKWMM/ISDSGQRRQKIWASIEHQRIEQSCERREG*	GCGAGATACTGACAAAAACAACTGTGGACCATATGGCCATAATCAAGAAATACACATCGGGAAGACAGGAGAAGAATCCTGCCCTTAGGATGAAGTGGATGATGATTTCTGATTCTGGGCAAAGAAGACAAGAGATATGGGCCAGCATTGAGCATCAATGAATTGAGCAATCTTGCGAAAGGAGAGAAGGCCAATGTGTTGATAGGGCAAGGAGACGTGGTGTTGGTAATGAAACGGAAACGGGACTCTAGCATACTTACTGACAGT
6	2	231	2112	2	no		MERIKELRDLMSQSRTREILTKTTVDHMAIIKKYTSGRQEKNPALRMKWMMAMKYPITADKRIMEMIP/DSGQRRQKIWASIEHQRIEQSCERREG*	GCGAGATACTGACAAAAACAACTGTGGACCATATGGCCATAATCAAGAAATACACATCGGGAAGACAGGAGAAGAATCCTGCCCTTAGGATGAAGTGGATGATGGCGATGAAGTATCCAATTACAGCAGATAAAAGGATAATGGAGATGATCCCGGATTCTGGGCAAAGAAGACAAGAGATATGGGCCAGCATTGAGCATCAATGAATTGAGCAATCTTGCGAAAGGAGAGAAGGCCAATGTGTTGATAGGGCAAGGAGACGTGGTGTTGGTAATGAAACGGAAACGGGACTCTAGCATACTTACTGACAGT
6	3	267	2090	1	no		MERIKELRDLMSQSRTREILTKTTVDHMAIIKKYTSGRQEKNPALRMKWMMAMKYPITADKRIMEMIPERNEQGQTLWSK/LRY*	GCGAGATACTGACAAAAACAACTGTGGACCATATGGCCATAATCAAGAAATACACATCGGGAAGACAGGAGAAGAATCCTGCCCTTAGGATGAAGTGGATGATGGCGATGAAGTATCCAATTACAGCAGATAAAAGGATAATGGAGATGATCCCGGAAAGGAATGAGCAAGGTCAGATCCTTTGGAGCAAGCTGCAGTATTGAGGGGATTTCTGATTCTGGGCAAAGAAGACAAGAGATATGGGCCAGCATTGAGCATCAATGAATTGAGCAATCTTGCGAAAGGAGAGAAGGCCAATGTGTTGATAGGGCAAGGAGACGTGGTGTTGGTAATGAAACGGAAACGGGACTCTAGCATACTTACTGACAGT
6	4	198	2138	1	no	yes	MERIKELRDLMSQSRTREILTKTTVDHMAIIKKYTSGRQEKNPALRMKWMMAMKYPI/MGQH*	GCGAGATACTGACAAAAACAACTGTGGACCATATGGCCATAATCAAGAAATACACATCGGGAAGACAGGAGAAGAATCCTGCCCTTAGGATGAAGTGGATGATGGCGATGAAGTATCCAATTACGGGCCAGCATTGAGCATCAATGAATTGAGCAATCTTGCGAAAGGAGAGAAGGCCAATGTGGCAAGGAGACGTGGTGTTGGTAATGAAACGGAAACGGGACTCTAGCATACTTACTGACAGT
6	5	206	2070	0	yes		MERIKELRDLMSQSRTREILTKTTVDHMAIIKKYTSGRQEKNPALRMKWMMAMKYPITA/EGTAGVESAVLRGFLILGKEDKRYGPALSINELSNLAKGEKANVLIGQGDVVLVMKRKRDSSILTDSQTATKRIRMAIN*	GCGAGATACTGACAAAAACAACTGTGGACCATATGGCCATAATCAAGAAATACACATCGGGAAGACAGGAGAAGAATCCTGCCCTTAGGATGAAGTGGATGATGGCGATGAAGTATCCAATTACAGCAGAGGGAACAGCAGGAGTGGAATCTGCAGTATTGAGGGGATTTCTGATTCTGGGCAAAGAAGACAAGAGATATGGGCCAGCATTGAGCATCAATGAATTGAGCAATCTTGCGAAAGGAGAGAAGGCCAATGTGTTGATAGGGCAAGGAGACGTGGTGTTGGTAATGAAACGGAAACGGGACTCTAGCATACTTACTGACAGT
6	6	198	2152	0	yes		MERIKELRDLMSQSRTREILTKTTVDHMAIIKKYTSGRQEKNPALRMKWMMAMKYPI/SINELSNLAKGEKANVLIGQGDVVLVMKRKRDSSILTDSQTATKRIRMAIN*	GCGAGATACTGACAAAAACAACTGTGGACCATATGGCCATAATCAAGAAATACACATCGGGAAGACAGGAGAAGAATCCTGCCCTTAGGATGAAGTGGATGATGGCGATGAAGTATCCAATTAGCATCAATGAATTGAGCAATCTTGCGAAAGGAGAGAAGGCCAATGTGTTGATAGGGCAAGGAGACGTGGTGTTGGTAATGAAACGGAAACGGGACTCTAGCATACTTACTGACAGT
6	7	198	2122	0	yes		MERIKELRDLMSQSRTREILTKTTVDHMAIIKKYTSGRQEKNPALRMKWMMAMKYPI/KEDKRYGPALSINELSNLAKGEKANVLIGQGDVVLVMKRKRDSSILTDSQTATKRIRMAIN*	GCGAGATACTGACAAAAACAACTGTGGACCATATGGCCATAATCAAGAAATACACATCGGGAAGACAGGAGAAGAATCCTGCCCTTAGGATGAAGTGGATGATGGCGATGAAGTATCCAATTAAAGAAGACAAGAGATATGGGCCAGCATTGAGCATCAATGAATTGAGCAATCTTGCGAAAGGAGAGAAGGCCAATGTGTTGATAGGGCAAGGAGACGTGGTGTTGGTAATGAAACGGAAACGGGACTCTAGCATACTTACTGACAGT
6	8	202	2073	1	no	yes	MERIKELRDLMSQSRTREILTKTTVDHMAIIKKYTSGRQEKNPALRMKWMMAMKYPIT/EQQEWNLRY*	GCGAGATACTGACAAAAACAACTGTGGACCATATGGCCATAATCAAGAAATACACATCGGGAAGACAGGAGAAGAATCCTGCCCTTAGGATGAAGTGGATGATGGCGATGAAGTATCCAATTACAGAACAGCAGGAGTGGAATCTGCAGTATTGAGGGGATTTCTGATTCTGGGCAAAGAAGACAAGAGATATGGGCCAGCATTGAGCATCAATGAATTGAGCAATCTTGCGAAAGGAGAGAAGGCCAATGTGTTGATAGGGCAAGGAGACGTGGTGTTGGTAATGAAACGGAAACGGGACTCTAGCATACTTACTGACAGT
