## Supplemental Table 4 for "Cryptic proteins translated from deletion-containing viral genomes dramatically expand the influenza virus proteome"

### Sheet: DPRs mapped to DelVGs
N	Junction Peptide Sequence	AA before	AA after	Peptide names	Segment	total sequencing reads	start	end	deletion length (nt)	Native start?	protein length	predicted protein
1	QIGNGCFEFYHK	M	C	HA_del110-1455_f1_5;HA_del127-1456_f2_5	WSN_HA	1	109	1456	1346	no	92	MQIGNGCFEFYHKCDNECMESVRNGTYDYPKYSEESKLNREKIDGVKLESMGVYQILAIYSTVASSLVLLVSLGAISFWMCSNGSLQCRICI*
2	MYRLPCEESKLNR	-	E	HA_del111-1551_f1_3	WSN_HA	1	110	1552	1441	no	65	MYRLPCEESKLNREKIDGVKLESMGVYQILAIYSTVASSLVLLVSLGAISFWMCSNGSLQCRICI*
3	KVDQLKNNAK	K	E	HA_del1316-1432_f1_14	WSN_HA	1	1315	1433	117	yes	526	MKAKLLVLLYAFVATDADTICIGYHANNSTDTVDTILEKNVAVTHSVNLLEDSHNGKLCKLKGIAPLQLGKCNITGWLLGNPECDSLLPARSWSYIVETPNSENGACYPGDLIDYEELREQLSSVSSLERFEIFPKESSWPNHTFNGVTVSCSHRGKSSFYRNLLWLTKKGDSYPKLTNSYVNNKGKEVLVLWGVHHPSSSDEQQSLYSNGNAYVSVASSNYNRRFTPEIAARPKVRDQHGRMNYYWTLLEPGDTIIFEATGNLIAPWYAFALSRGFESGIITSNASMHECNTKCQTPQGAINSNLPFQNIHPVTIGECPKYVRSTKLRMVTGLRNIPSIQYRGLFGAIAGFIEGGWTGMIDGWYGYHHQNEQGSGYAADQKSTQNAINGITNKVNSVI…
4	KVDDGFLDIWTYNAELLVLLENERK	K	E	HA_del1381-1439_f1_12	WSN_HA	1	1380	1440	59	yes	451	MKAKLLVLLYAFVATDADTICIGYHANNSTDTVDTILEKNVAVTHSVNLLEDSHNGKLCKLKGIAPLQLGKCNITGWLLGNPECDSLLPARSWSYIVETPNSENGACYPGDLIDYEELREQLSSVSSLERFEIFPKESSWPNHTFNGVTVSCSHRGKSSFYRNLLWLTKKGDSYPKLTNSYVNNKGKEVLVLWGVHHPSSSDEQQSLYSNGNAYVSVASSNYNRRFTPEIAARPKVRDQHGRMNYYWTLLEPGDTIIFEATGNLIAPWYAFALSRGFESGIITSNASMHECNTKCQTPQGAINSNLPFQNIHPVTIGECPKYVRSTKLRMVTGLRNIPSIQYRGLFGAIAGFIEGGWTGMIDGWYGYHHQNEQGSGYAADQKSTQNAINGITNKVNSVI…
5	NVAVTHSVNLLEER	K	I	HA_del188-1551_f1_3	WSN_HA	1	187	1552	1364	yes	100	MKAKLLVLLYAFVATDADTICIGYHANNSTDTVDTILEKNVAVTHSVNLLEERIKVEQGKDRWSEIGINGGVSDSGDLLNCRQFTGAFGLPGGNQFLDVF*
6	NVAVTHSVNLLEDSHNGKEKVK	K	S	HA_del204-1418_f37_6	WSN_HA	37	203	1419	1215	yes	160	MKAKLLVLLYAFVATDADTICIGYHANNSTDTVDTILEKNVAVTHSVNLLEDSHNGKEKVKSQLKNNAKEIGNGCFEFYHKCDNECMESVRNGTYDYPKYSEESKLNREKIDGVKLESMGVYQILAIYSTVASSLVLLVSLGAISFWMCSNGSLQCRICI*
7	MALGNLEKR	-	M	HA_del272-1274_f1_8	WSN_HA	1	271	1275	1003	no	155	MALGNLEKRMENLNKKVDDGFLDIWTYNAELLVLLENERTLDFHDLNVKNLYEKVKSQLKNNAKEIGNGCFEFYHKCDNECMESVRNGTYDYPKYSEESKLNREKIDGVKLESMGVYQILAIYSTVASSLVLLVSLGAISFWMCSNGSLQCRICI*
8	SRMRLTASSEIMVLHYGFLDIWTYNAELLVLLENER	K	T	HA_del321-1317_f3_7	WSN_HA	3	320	1318	997	no	157	MALGKSRMRLTASSEIMVLHYGFLDIWTYNAELLVLLENERTLDFHDLNVKNLYEKVKSQLKNNAKEIGNGCFEFYHKCDNECMESVRNGTYDYPKYSEESKLNREKIDGVKLESMGVYQILAIYSTVASSLVLLVSLGAISFWMCSNGSLQCRICI*
9	EHVIQEISSTMRNQAMQR	M	I	HA_del384-1154_f1_4	WSN_HA	1	383	1155	771	no	34	MEHVIQEISSTMRNQAMQRIKKAHKMPLTGLQTR*
10	MAQAMQR	-	I	HA_del458-1158_f1_6	WSN_HA	1	457	1159	701	no	22	MAQAMQRIKKAHKMPLTGLQTR*
11	MAQGFLDIWTYNAELLVLLENER	-	T	HA_del458-1319_f1_9	WSN_HA	1	457	1320	862	no	139	MAQGFLDIWTYNAELLVLLENERTLDFHDLNVKNLYEKVKSQLKNNAKEIGNGCFEFYHKCDNECMESVRNGTYDYPKYSEESKLNREKIDGVKLESMGVYQILAIYSTVASSLVLLVSLGAISFWMCSNGSLQCRICI*
12	NLSVIEKMNTQFTAVGK	R	E	HA_del525-1220_f1_10	WSN_HA	1	524	1221	696	yes	333	MKAKLLVLLYAFVATDADTICIGYHANNSTDTVDTILEKNVAVTHSVNLLEDSHNGKLCKLKGIAPLQLGKCNITGWLLGNPECDSLLPARSWSYIVETPNSENGACYPGDLIDYEELREQLSSVSSLERFEIFPKESSWPNHTFNGVTVSCSHRGKSSFYRNLSVIEKMNTQFTAVGKEFNNLEKRMENLNKKVDDGFLDIWTYNAELLVLLENERTLDFHDLNVKNLYEKVKSQLKNNAKEIGNGCFEFYHKCDNECMESVRNGTYDYPKYSEESKLNREKIDGVKLESMGVYQILAIYSTVASSLVLLVSLGAISFWMCSNGSLQCRICI*
13	NLSVIEKMNTQFTAVGKEFNNLEK	R	R	HA_del525-1220_f1_10	WSN_HA	1	524	1221	696	yes	333	MKAKLLVLLYAFVATDADTICIGYHANNSTDTVDTILEKNVAVTHSVNLLEDSHNGKLCKLKGIAPLQLGKCNITGWLLGNPECDSLLPARSWSYIVETPNSENGACYPGDLIDYEELREQLSSVSSLERFEIFPKESSWPNHTFNGVTVSCSHRGKSSFYRNLSVIEKMNTQFTAVGKEFNNLEKRMENLNKKVDDGFLDIWTYNAELLVLLENERTLDFHDLNVKNLYEKVKSQLKNNAKEIGNGCFEFYHKCDNECMESVRNGTYDYPKYSEESKLNREKIDGVKLESMGVYQILAIYSTVASSLVLLVSLGAISFWMCSNGSLQCRICI*
14	NLLWLTKR	R	S	HA_del538-1058_f1_6;HA_del540-1027_f1_6	WSN_HA	1	537	1059	521	yes	179	MKAKLLVLLYAFVATDADTICIGYHANNSTDTVDTILEKNVAVTHSVNLLEDSHNGKLCKLKGIAPLQLGKCNITGWLLGNPECDSLLPARSWSYIVETPNSENGACYPGDLIDYEELREQLSSVSSLERFEIFPKESSWPNHTFNGVTVSCSHRGKSSFYRNLLWLTKRSIWSHCWFY*
15	SNRNEQGSGYAADQKSTQNAINGITNK	M	V	HA_del649-1142_f1_13	WSN_HA	1	648	1143	494	no	199	MSNRNEQGSGYAADQKSTQNAINGITNKVNSVIEKMNTQFTAVGKEFNNLEKRMENLNKKVDDGFLDIWTYNAELLVLLENERTLDFHDLNVKNLYEKVKSQLKNNAKEIGNGCFEFYHKCDNECMESVRNGTYDYPKYSEESKLNREKIDGVKLESMGVYQILAIYSTVASSLVLLVSLGAISFWMCSNGSLQCRICI*
16	SNRVSIKMNTQFTAVGK	M	E	HA_del658-1232_f1_12	WSN_HA	1	657	1233	575	no	172	MSNRVSIKMNTQFTAVGKEFNNLEKRMENLNKKVDDGFLDIWTYNAELLVLLENERTLDFHDLNVKNLYEKVKSQLKNNAKEIGNGCFEFYHKCDNECMESVRNGTYDYPKYSEESKLNREKIDGVKLESMGVYQILAIYSTVASSLVLLVSLGAISFWMCSNGSLQCRICI*
17	EVLVLWGVHHPSSSDEQQSLYSNGNAYVYPVTIGECPK	K	Y	HA_del679-966_f2_14	WSN_HA	2	678	967	288	yes	469	MKAKLLVLLYAFVATDADTICIGYHANNSTDTVDTILEKNVAVTHSVNLLEDSHNGKLCKLKGIAPLQLGKCNITGWLLGNPECDSLLPARSWSYIVETPNSENGACYPGDLIDYEELREQLSSVSSLERFEIFPKESSWPNHTFNGVTVSCSHRGKSSFYRNLLWLTKKGDSYPKLTNSYVNNKGKEVLVLWGVHHPSSSDEQQSLYSNGNAYVYPVTIGECPKYVRSTKLRMVTGLRNIPSIQYRGLFGAIAGFIEGGWTGMIDGWYGYHHQNEQGSGYAADQKSTQNAINGITNKVNSVIEKMNTQFTAVGKEFNNLEKRMENLNKKVDDGFLDIWTYNAELLVLLENERTLDFHDLNVKNLYEKVKSQLKNNAKEIGNGCFEFYHKCDNECMESV…
18	MNYYWTLSNLPFQNIHPVTIGECPK	R	Y	HA_del780-941_f1_14	WSN_HA	1	779	942	162	yes	511	MKAKLLVLLYAFVATDADTICIGYHANNSTDTVDTILEKNVAVTHSVNLLEDSHNGKLCKLKGIAPLQLGKCNITGWLLGNPECDSLLPARSWSYIVETPNSENGACYPGDLIDYEELREQLSSVSSLERFEIFPKESSWPNHTFNGVTVSCSHRGKSSFYRNLLWLTKKGDSYPKLTNSYVNNKGKEVLVLWGVHHPSSSDEQQSLYSNGNAYVSVASSNYNRRFTPEIAARPKVRDQHGRMNYYWTLSNLPFQNIHPVTIGECPKYVRSTKLRMVTGLRNIPSIQYRGLFGAIAGFIEGGWTGMIDGWYGYHHQNEQGSGYAADQKSTQNAINGITNKVNSVIEKMNTQFTAVGKEFNNLEKRMENLNKKVDDGFLDIWTYNAELLVLLENERTLDF…
19	DQHGRMNYYWTLQNIHPVTIGECPK	R	Y	HA_del780-956_f1_14	WSN_HA	1	779	957	177	yes	506	MKAKLLVLLYAFVATDADTICIGYHANNSTDTVDTILEKNVAVTHSVNLLEDSHNGKLCKLKGIAPLQLGKCNITGWLLGNPECDSLLPARSWSYIVETPNSENGACYPGDLIDYEELREQLSSVSSLERFEIFPKESSWPNHTFNGVTVSCSHRGKSSFYRNLLWLTKKGDSYPKLTNSYVNNKGKEVLVLWGVHHPSSSDEQQSLYSNGNAYVSVASSNYNRRFTPEIAARPKVRDQHGRMNYYWTLQNIHPVTIGECPKYVRSTKLRMVTGLRNIPSIQYRGLFGAIAGFIEGGWTGMIDGWYGYHHQNEQGSGYAADQKSTQNAINGITNKVNSVIEKMNTQFTAVGKEFNNLEKRMENLNKKVDDGFLDIWTYNAELLVLLENERTLDFHDLNV…
20	MLVGTHPSSSAGLKDDLLENLQAYQK	-	R	M_del275-678_f1_4	WSN_M	1	274	679	404	no	36	MLVGTHPSSSAGLKDDLLENLQAYQKRMGVQMQRFK*
21	MLDDLLENLQAYQKR	-	M	M_del275-714_f1_4	WSN_M	1	274	715	440	no	24	MLDDLLENLQAYQKRMGVQMQRFK*
22	LLNDLLENLQAYQK	M	R	M_del280-716_f1_4	WSN_M	1	279	717	437	no	25	MLLNDLLENLQAYQKRMGVQMQRFK*
23	MLLIENLQAYQK	-	R	M_del280-725_f1_4	WSN_M	1	279	726	446	no	22	MLLIENLQAYQKRMGVQMQRFK*
24	MLLMGEVAFGLVCATCEQIADSQHR	-	S	M_del284-444_f1_4	WSN_M	1	283	445	161	no	117	MLLMGEVAFGLVCATCEQIADSQHRSHRQMVTTTNPLIRHENRMVLASTTAKAMEQMAGSSEQAAEAMDIASQARQMVQAMRTVGTHPSSSAGLKDDLLENLQAYQKRMGVQMQRFK*
25	LLMGTQMVQAMRTVGTHPSSSAGLKDDLLENLQAYQK	M	R	M_del287-654_f1_4	WSN_M	1	286	655	368	no	48	MLLMGTQMVQAMRTVGTHPSSSAGLKDDLLENLQAYQKRMGVQMQRFK*
26	LLMGTEILENLQAYQK	M	R	M_del292-722_f2_4	WSN_M	2	291	723	431	no	27	MLLMGTEILENLQAYQKRMGVQMQRFK*
27	LLMGTEITAKAMEQMAGSSEQAAEAMDIASQAR	M	Q	M_del293-576_f1_4	WSN_M	1	292	577	284	no	76	MLLMGTEITAKAMEQMAGSSEQAAEAMDIASQARQMVQAMRTVGTHPSSSAGLKDDLLENLQAYQKRMGVQMQRFK*
28	RFVQNALNGNGDHDLLENLQAYQK	R	R	M_del294-716_f2_3	WSN_M	2	293	717	423	yes	111	MSLLTEVETYVLSIVPSGPLKAEIAQRLEDVFAGKNTDLEVLMEWLKTRPILSPLTKGILGFVFTLTVPSERGLQRRRFVQNALNGNGDHDLLENLQAYQKRMGVQMQRFK*
29	MLLMGTEIQAMRTVGTHPSSSAGLKDDLLENLQAYQK	-	R	M_del297-667_f1_4	WSN_M	1	296	668	371	no	47	MLLMGTEIQAMRTVGTHPSSSAGLKDDLLENLQAYQKRMGVQMQRFK*
30	RRFVQNALNGNGDPNNMDEQMAGSSEQAAEAMDIASQAR	R	Q	M_del308-592_f1_4	WSN_M	1	307	593	285	yes	157	MSLLTEVETYVLSIVPSGPLKAEIAQRLEDVFAGKNTDLEVLMEWLKTRPILSPLTKGILGFVFTLTVPSERGLQRRRFVQNALNGNGDPNNMDEQMAGSSEQAAEAMDIASQARQMVQAMRTVGTHPSSSAGLKDDLLENLQAYQKRMGVQMQRFK*
31	FVQNALNGNGDPNNMDR	R	P	M_del308-737_f1_5;M_del309-773_f1_3	WSN_M	1	307	738	430	yes	183	MSLLTEVETYVLSIVPSGPLKAEIAQRLEDVFAGKNTDLEVLMEWLKTRPILSPLTKGILGFVFTLTVPSERGLQRRRFVQNALNGNGDPNNMDRPIRNEWGCRCNDSSDPLVIAANIIGILHLILWILDRLFFKCIYRRFKYGLKRGPSTEGVPESMREEYRKEQQNAVDVDDGHFVNIELE*
32	FVQNALNGNGDPNNMDKR	R	M	M_del308-748_f1_3	WSN_M	1	307	749	441	yes	105	MSLLTEVETYVLSIVPSGPLKAEIAQRLEDVFAGKNTDLEVLMEWLKTRPILSPLTKGILGFVFTLTVPSERGLQRRRFVQNALNGNGDPNNMDKRMGVQMQRFK*
33	MLLMGTEIQITWTKQDDLLENLQAYQK	-	R	M_del314-714_f1_4	WSN_M	1	313	715	401	no	37	MLLMGTEIQITWTKQDDLLENLQAYQKRMGVQMQRFK*
34	LLMGTEIQITWTKQLNDLLENLQAYQK	M	R	M_del320-717_f1_4	WSN_M	1	319	718	398	no	38	MLLMGTEIQITWTKQLNDLLENLQAYQKRMGVQMQRFK*
35	FVQNALNGNGDPNNMDKAVKR	R	P	M_del320-737_f10_5;M_del320-678_f2_3	WSN_M	10	319	738	418	yes	187	MSLLTEVETYVLSIVPSGPLKAEIAQRLEDVFAGKNTDLEVLMEWLKTRPILSPLTKGILGFVFTLTVPSERGLQRRRFVQNALNGNGDPNNMDKAVKRPIRNEWGCRCNDSSDPLVIAANIIGILHLILWILDRLFFKCIYRRFKYGLKRGPSTEGVPESMREEYRKEQQNAVDVDDGHFVNIELE*
36	QLNSSTTAKAMEQMAGSSEQAAEAMDIASQAR	K	Q	M_del322-569_f1_4	WSN_M	1	321	570	248	no	88	MLLMGTEIQITWTKQLNSSTTAKAMEQMAGSSEQAAEAMDIASQARQMVQAMRTVGTHPSSSAGLKDDLLENLQAYQKRMGVQMQRFK*
37	LLMGTEIQITWTKQLNSSEQAAEAMDIASQAR	M	Q	M_del322-608_f1_4	WSN_M	1	321	609	287	no	75	MLLMGTEIQITWTKQLNSSEQAAEAMDIASQARQMVQAMRTVGTHPSSSAGLKDDLLENLQAYQKRMGVQMQRFK*
38	QLNFLENLQAYQK	K	R	M_del322-722_f1_4	WSN_M	1	321	723	401	no	37	MLLMGTEIQITWTKQLNFLENLQAYQKRMGVQMQRFK*
39	FVQNALNGNGDPNNMDKAVKLIYR	R	P	M_del322-730_f1_5	WSN_M	1	321	731	409	yes	190	MSLLTEVETYVLSIVPSGPLKAEIAQRLEDVFAGKNTDLEVLMEWLKTRPILSPLTKGILGFVFTLTVPSERGLQRRRFVQNALNGNGDPNNMDKAVKLICRPIRNEWGCRCNDSSDPLVIAANIIGILHLILWILDRLFFKCIYRRFKYGLKRGPSTEGVPESMREEYRKEQQNAVDVDDGHFVNIELE*
40	QLNCIGSSAGLKDDLLENLQAYQK	K	R	M_del329-696_f1_4	WSN_M	1	328	697	368	no	48	MLLMGTEIQITWTKQLNCIGSSAGLKDDLLENLQAYQKRMGVQMQRFK*
41	QLNCIGSVGTHPSSSAGLKDDLLENLQAYQK	K	R	M_del332-678_f1_4	WSN_M	1	331	679	347	no	55	MLLMGTEIQITWTKQLNCIGSVGTHPSSSAGLKDDLLENLQAYQKRMGVQMQRFK*
42	LKRMGVQMQR	K	F	M_del335-748_f1_3;M_del276-748_f2_3	WSN_M	1	334	749	414	yes	114	MSLLTEVETYVLSIVPSGPLKAEIAQRLEDVFAGKNTDLEVLMEWLKTRPILSPLTKGILGFVFTLTVPSERGLQRRRFVQNALNGNGDPNNMDKAVKLYRKLKRMGVQMQRFK*
43	REQMAGSSEQAAEAMDIASQAR	K	Q	M_del344-595_f1_4	WSN_M	1	343	596	252	yes	168	MSLLTEVETYVLSIVPSGPLKAEIAQRLEDVFAGKNTDLEVLMEWLKTRPILSPLTKGILGFVFTLTVPSERGLQRRRFVQNALNGNGDPNNMDKAVKLYRKLKREQMAGSSEQAAEAMDIASQARQMVQAMRTVGTHPSSSAGLKDDLLENLQAYQKRMGVQMQRFK*
44	GMGAVTTEVAFGLVCATCEQIADSQHR	M	S	M_del359-426_f1_5	WSN_M	1	358	427	68	no	120	MGMGAVTTEVAFGLVCATCEQIADSQHRSHRQMVTTTNPLIRHENRMVLASTTAKAMEQMAGSSEQAAEAMDIASQARQMVQAMRTVGTHPSSSAGLKDDLLENLQAYQKRMGVQMQRFK*
45	MGQAAEAMDIASQAR	-	Q	M_del360-616_f1_5	WSN_M	1	359	617	257	no	57	MGQAAEAMDIASQARQMVQAMRTVGTHPSSSAGLKDDLLENLQAYQKRMGVQMQRFK*
46	EITFHGAKMVLASTTAK	R	A	M_del364-558_f1_4	WSN_M	1	363	559	195	yes	187	MSLLTEVETYVLSIVPSGPLKAEIAQRLEDVFAGKNTDLEVLMEWLKTRPILSPLTKGILGFVFTLTVPSERGLQRRRFVQNALNGNGDPNNMDKAVKLYRKLKREITFHGAKMVLASTTAKAMEQMAGSSEQAAEAMDIASQARQMVQAMRTVGTHPSSSAGLKDDLLENLQAYQKRMGVQMQRFK*
47	EITFHGANAGLKDDLLENLQAYQK	R	R	M_del364-702_f1_4	WSN_M	1	363	703	339	yes	139	MSLLTEVETYVLSIVPSGPLKAEIAQRLEDVFAGKNTDLEVLMEWLKTRPILSPLTKGILGFVFTLTVPSERGLQRRRFVQNALNGNGDPNNMDKAVKLYRKLKREITFHGANAGLKDDLLENLQAYQKRMGVQMQRFK*
48	EITFHGANAGLKDDLLENLQAYQKR	R	M	M_del364-702_f1_4	WSN_M	1	363	703	339	yes	139	MSLLTEVETYVLSIVPSGPLKAEIAQRLEDVFAGKNTDLEVLMEWLKTRPILSPLTKGILGFVFTLTVPSERGLQRRRFVQNALNGNGDPNNMDKAVKLYRKLKREITFHGANAGLKDDLLENLQAYQKRMGVQMQRFK*
49	GPKQMAGSSEQAAEAMDIASQAR	M	Q	M_del366-595_f1_5	WSN_M	1	365	596	230	no	66	MGPKQMAGSSEQAAEAMDIASQARQMVQAMRTVGTHPSSSAGLKDDLLENLQAYQKRMGVQMQRFK*
50	GPKMTTEVAFGLVCATCEQIADSQHR	M	S	M_del367-437_f1_5	WSN_M	1	366	438	71	no	119	MGPKMTTEVAFGLVCATCEQIADSQHRSHRQMVTTTNPLIRHENRMVLASTTAKAMEQMAGSSEQAAEAMDIASQARQMVQAMRTVGTHPSSSAGLKDDLLENLQAYQKRMGVQMQRFK*
51	EIAQARQMVQAMR	K	T	M_del373-645_f1_4	WSN_M	1	372	646	273	yes	161	MSLLTEVETYVLSIVPSGPLKAEIAQRLEDVFAGKNTDLEVLMEWLKTRPILSPLTKGILGFVFTLTVPSERGLQRRRFVQNALNGNGDPNNMDKAVKLYRKLKREITFHGAKEIAQARQMVQAMRTVGTHPSSSAGLKDDLLENLQAYQKRMGVQMQRFK*
52	EIAAMRTVGTHPSSSAGLKDDLLENLQAYQK	K	R	M_del374-667_f1_4	WSN_M	1	373	668	294	yes	154	MSLLTEVETYVLSIVPSGPLKAEIAQRLEDVFAGKNTDLEVLMEWLKTRPILSPLTKGILGFVFTLTVPSERGLQRRRFVQNALNGNGDPNNMDKAVKLYRKLKREITFHGAKEIAAMRTVGTHPSSSAGLKDDLLENLQAYQKRMGVQMQRFK*
53	EIALSYYDLLENLQAYQK	K	R	M_del384-716_f1_4	WSN_M	1	383	717	333	yes	141	MSLLTEVETYVLSIVPSGPLKAEIAQRLEDVFAGKNTDLEVLMEWLKTRPILSPLTKGILGFVFTLTVPSERGLQRRRFVQNALNGNGDPNNMDKAVKLYRKLKREITFHGAKEIALSYYDLLENLQAYQKRMGVQMQRFK*
54	EIALSYSEAYQKRMGVQMQR	K	F	M_del387-737_f2_4	WSN_M	2	386	738	351	yes	135	MSLLTEVETYVLSIVPSGPLKAEIAQRLEDVFAGKNTDLEVLMEWLKTRPILSPLTKGILGFVFTLTVPSERGLQRRRFVQNALNGNGDPNNMDKAVKLYRKLKREITFHGAKEIALSYSEAYQKRMGVQMQRFK*
55	EIALSYSAGALAYDLLENLQAYQK	K	R	M_del402-716_f1_4	WSN_M	1	401	717	315	no	147	MSLLTEVETYVLSIVPSGPLKAEIAQRLEDVFAGKNTDLEVLMEWLKTRPILSPLTKGILGFVFTLTVPSERGLQRRRFVQNALNGNGDPNNMDKAVKLYRKLKREITFHGAKEIALSYSAGALAYDLLENLQAYQKRMGVQMQRFK*
56	EIALSYSAGALAYDLLENLQAYQKR	K	M	M_del402-716_f1_4	WSN_M	1	401	717	315	yes	147	MSLLTEVETYVLSIVPSGPLKAEIAQRLEDVFAGKNTDLEVLMEWLKTRPILSPLTKGILGFVFTLTVPSERGLQRRRFVQNALNGNGDPNNMDKAVKLYRKLKREITFHGAKEIALSYSAGALAYDLLENLQAYQKRMGVQMQRFK*
57	MGAVTNIASQAR	R	Q	M_del444-635_f1_4	WSN_M	1	443	636	192	yes	188	MSLLTEVETYVLSIVPSGPLKAEIAQRLEDVFAGKNTDLEVLMEWLKTRPILSPLTKGILGFVFTLTVPSERGLQRRRFVQNALNGNGDPNNMDKAVKLYRKLKREITFHGAKEIALSYSAGALASCMGLIYNRMGAVTNIASQARQMVQAMRTVGTHPSSSAGLKDDLLENLQAYQKRMGVQMQRFK*
58	MGAVTTEVAFGLQMAGSSEQAAEAMDIASQAR	R	Q	M_del464-595_f4_4	WSN_M	4	463	596	132	yes	208	MSLLTEVETYVLSIVPSGPLKAEIAQRLEDVFAGKNTDLEVLMEWLKTRPILSPLTKGILGFVFTLTVPSERGLQRRRFVQNALNGNGDPNNMDKAVKLYRKLKREITFHGAKEIALSYSAGALASCMGLIYNRMGAVTTEVAFGLQMAGSSEQAAEAMDIASQARQMVQAMRTVGTHPSSSAGLKDDLLENLQAYQKRMGVQMQRFK*
59	MGAVTTEVAFGLPSSSAGLKDDLLENLQAYQK	R	R	M_del464-691_f1_4	WSN_M	1	463	692	228	yes	176	MSLLTEVETYVLSIVPSGPLKAEIAQRLEDVFAGKNTDLEVLMEWLKTRPILSPLTKGILGFVFTLTVPSERGLQRRRFVQNALNGNGDPNNMDKAVKLYRKLKREITFHGAKEIALSYSAGALASCMGLIYNRMGAVTTEVAFGLPSSSAGLKDDLLENLQAYQKRMGVQMQRFK*
60	MRNLTTAKAMEQMAGSSEQAAEAMDIASQAR	-	Q	M_del477-573_f3_5	WSN_M	3	476	574	97	no	73	MRNLTTAKAMEQMAGSSEQAAEAMDIASQARQMVQAMRTVGTHPSSSAGLKDDLLENLQAYQKRMGVQMQRFK*
61	MGAVTTEVAFGLVCATCEQIEAYQK	R	R	M_del489-737_f1_4	WSN_M	1	488	738	249	yes	169	MSLLTEVETYVLSIVPSGPLKAEIAQRLEDVFAGKNTDLEVLMEWLKTRPILSPLTKGILGFVFTLTVPSERGLQRRRFVQNALNGNGDPNNMDKAVKLYRKLKREITFHGAKEIALSYSAGALASCMGLIYNRMGAVTTEVAFGLVCATCEQIEAYQKRMGVQMQRFK*
62	MGAVTTEVAFGLVCATCEQIADSCWSKR	R	-	M_del497-702_f1_4	WSN_M	1	496	703	206	yes	162	MSLLTEVETYVLSIVPSGPLKAEIAQRLEDVFAGKNTDLEVLMEWLKTRPILSPLTKGILGFVFTLTVPSERGLQRRRFVQNALNGNGDPNNMDKAVKLYRKLKREITFHGAKEIALSYSAGALASCMGLIYNRMGAVTTEVAFGLVCATCEQIADSCWSKR*
63	MGAVTTEVAFGLVCATCEQIADSQHRK	R	Q	M_del505-616_f1_4;M_del505-595_f1_4;M_del505-728_f1_4	WSN_M	1	504	617	112	yes	178	MSLLTEVETYVLSIVPSGPLKAEIAQRLEDVFAGKNTDLEVLMEWLKTRPILSPLTKGILGFVFTLTVPSERGLQRRRFVQNALNGNGDPNNMDKAVKLYRKLKREITFHGAKEIALSYSAGALASCMGLIYNRMGAVTTEVAFGLVCATCEQIADSQHRKQQRPWILLVRPGKWCRR*
64	MGAVTTEVAFGLVCATCEQIADSQHRR	R	-	M_del505-667_f2_4;M_del505-623_f2_4	WSN_M	2	504	668	163	yes	161	MSLLTEVETYVLSIVPSGPLKAEIAQRLEDVFAGKNTDLEVLMEWLKTRPILSPLTKGILGFVFTLTVPSERGLQRRRFVQNALNGNGDPNNMDKAVKLYRKLKREITFHGAKEIALSYSAGALASCMGLIYNRMGAVTTEVAFGLVCATCEQIADSQHRR*
65	QMEQMAGSSEQAAEAMDIASQAR	R	Q	M_del521-592_f1_4	WSN_M	1	520	593	72	yes	228	MSLLTEVETYVLSIVPSGPLKAEIAQRLEDVFAGKNTDLEVLMEWLKTRPILSPLTKGILGFVFTLTVPSERGLQRRRFVQNALNGNGDPNNMDKAVKLYRKLKREITFHGAKEIALSYSAGALASCMGLIYNRMGAVTTEVAFGLVCATCEQIADSQHRSHRQMEQMAGSSEQAAEAMDIASQARQMVQAMRTVGTHPSSSAGLKDDLLENLQAYQKRMGVQMQRFK*
66	QMQMAGSSEQAAEAMDIASQAR	R	Q	M_del521-595_f2_4	WSN_M	2	520	596	75	yes	227	MSLLTEVETYVLSIVPSGPLKAEIAQRLEDVFAGKNTDLEVLMEWLKTRPILSPLTKGILGFVFTLTVPSERGLQRRRFVQNALNGNGDPNNMDKAVKLYRKLKREITFHGAKEIALSYSAGALASCMGLIYNRMGAVTTEVAFGLVCATCEQIADSQHRSHRQMQMAGSSEQAAEAMDIASQARQMVQAMRTVGTHPSSSAGLKDDLLENLQAYQKRMGVQMQRFK*
67	HENRMVLAGLKDDLLENLQAYQK	R	R	M_del568-702_f1_4	WSN_M	1	567	703	135	yes	207	MSLLTEVETYVLSIVPSGPLKAEIAQRLEDVFAGKNTDLEVLMEWLKTRPILSPLTKGILGFVFTLTVPSERGLQRRRFVQNALNGNGDPNNMDKAVKLYRKLKREITFHGAKEIALSYSAGALASCMGLIYNRMGAVTTEVAFGLVCATCEQIADSQHRSHRQMVTTTNPLIRHENRMVLAGLKDDLLENLQAYQKRMGVQMQRFK*
68	EMVQAMR	K	T	M_del588-656_f1_4	WSN_M	1	587	657	69	yes	229	MSLLTEVETYVLSIVPSGPLKAEIAQRLEDVFAGKNTDLEVLMEWLKTRPILSPLTKGILGFVFTLTVPSERGLQRRRFVQNALNGNGDPNNMDKAVKLYRKLKREITFHGAKEIALSYSAGALASCMGLIYNRMGAVTTEVAFGLVCATCEQIADSQHRSHRQMVTTTNPLIRHENRMVLASTTAKEMVQAMRTVGTHPSSSAGLKDDLLENLQAYQKRMGVQMQRFK*
69	SLLTEVETYVLSIGRTPILRFSWNG	M	-	M_del68-125_f1_1	WSN_M	1	67	126	58	yes	26	MSLLTEVETYVLSIGRTPILRFSWNG*
70	YHWNLALDIVDS	K	-	M_del731-796_f1_5;M_del576-788_f1_4;M_del544-801_f1_4;M_del334-801_f1_3;M_del332-793_f1_3;M_del349-801_f1_4;M_del339-791_f1_3;M_del352-801_f1_4;M_del358-801_f1_4;M_del373-801_f1_4;M_del362-790_f1_4;M_del374-799_f1_4;M_del428-787_f1_4;M_del322-801_f6_3;M_del320-784_f1_3;M_del259-801_f1_3;M_del268-801_f1_3;M_del274-801_f1_3;M_del273-797_f1_3;M_del280-801_f1_3;M_del283-801_f1_3;M_del269-787_f1_3;M_d…	WSN_M	1	730	797	66	yes	250	MSLLTEVETYVLSIVPSGPLKAEIAQRLEDVFAGKNTDLEVLMEWLKTRPILSPLTKGILGFVFTLTVPSERGLQRRRFVQNALNGNGDPNNMDKAVKLYRKLKREITFHGAKEIALSYSAGALASCMGLIYNRMGAVTTEVAFGLVCATCEQIADSQHRSHRQMVTTTNPLIRHENRMVLASTTAKAMEQMAGSSEQAAEAMDIASQARQMVQAMRTVGTHPSSSAGLKDDLLECSKYHWDLALDIVDS*
71	SLLTEVETYVLSIVPSGPRS	M	-	M_del83-135_f1_1	WSN_M	1	82	136	53	yes	21	MSLLTEVETYVLSIVPSGPRS*
72	MTSSCGPVSADGANGVK	-	G	NA_del400-968_f1_4	WSN_NA	1	399	969	569	no	139	MTSSCGPVSADGANGVKGFSYKYGNGVWIGRTKSDSSRHGFEMIWDPNGWTETDSRFSMRQDVVAITNRSGYSGSFVQHPELTGLDCMRPCFWVELIRGLPEEDAIWTSGSIISFCGVNSDTVDWSWPDGAELPFTIDK*
73	MTSSCGPVSADGANGVKGFSYK	-	Y	NA_del400-968_f1_4	WSN_NA	1	399	969	569	no	139	MTSSCGPVSADGANGVKGFSYKYGNGVWIGRTKSDSSRHGFEMIWDPNGWTETDSRFSMRQDVVAITNRSGYSGSFVQHPELTGLDCMRPCFWVELIRGLPEEDAIWTSGSIISFCGVNSDTVDWSWPDGAELPFTIDK*
74	ALMSCPVGEAPSPYNSRR	R	G	NA_del490-748_f2_3	WSN_NA	2	489	749	259	yes	164	MNPNQKIITIGSICMVVGIISLILQIGNIISIWISHSIQTGNQNHTGICNQGSITYKVVAGQDSTSVILTGNSSLCPIRGWAIHSKDNGIRIGSKGDVFVIREPFISCSHLECRTFFLTQGALLNDKHSRGTFKDRSPYRALMSCPVGEAPSPYNSRRGRLLNR*
75	MEQWAIWTSGSIISFCGVNSDTVDWSWPDGAELPFTIDK	M	-	NA_del582-1273_f1_4	WSN_NA	1	581	1274	692	no	40	MMEQWAIWTSGSIISFCGVNSDTVDWSWPDGAELPFTIDK*
76	LLQNSQVYSLIRPNENPAQLPMKTWR	R	L	NP_del1017-1140_f1_6	WSN_NP	1	1016	1141	124	yes	339	MATKGTKRSYEQMETDGERQNATEIRASVGKMIDGIGRFYIQMCTELKLSDYEGRLIQNSLTIERMVLSAFDERRNKYLEEHPSAGKDPKKTGGPIYRRVDGKWRRELILYDKEEIRRIWRQANNGDDATAGLTHMMIWHSNLNDATYQRTRALVRTGMDPRMCSLMQGSTLPRRSGAAGAAVKGVGTMVMELIRMIKRGINDRNFWRGENGRRTRIAYERMCNILKGKFQTAAQRTMVDQVRESRNPGNAEFEDLIFLARSALILRGSVAHKSCLPACVYGSAVASGYDFEREGYSLVGIDPFRLLQNSQVYSLIRPNENPAQLPMKTWRLWNQVPLN*
77	SQLVWMACHSAEVEGTPINRGLPR	K	A	NP_del1052-1214_f1_7	WSN_NP	1	1051	1215	163	yes	385	MATKGTKRSYEQMETDGERQNATEIRASVGKMIDGIGRFYIQMCTELKLSDYEGRLIQNSLTIERMVLSAFDERRNKYLEEHPSAGKDPKKTGGPIYRRVDGKWRRELILYDKEEIRRIWRQANNGDDATAGLTHMMIWHSNLNDATYQRTRALVRTGMDPRMCSLMQGSTLPRRSGAAGAAVKGVGTMVMELIRMIKRGINDRNFWRGENGRRTRIAYERMCNILKGKFQTAAQRTMVDQVRESRNPGNAEFEDLIFLARSALILRGSVAHKSCLPACVYGSAVASGYDFEREGYSLVGIDPFRLLQNSQVYSLIRPNENPAHKSQLVWMACHSAEVEGTPINRGLPRAKSAYNLRSQYREISLLTDQPLWQHSLGIQRGEHLT*
78	MENARMPLKSEHISIQPTFSVQR	-	N	NP_del128-1260_f1_3	WSN_NP	1	127	1261	1133	no	105	MENARMPLKSEHISIQPTFSVQRNLPFDRPTIMAAFTGNTEGRTSDMRTEIIRLMESARPEDVSFQGRGVFELSDEKATSPIVPSFDMSNEGSYFFGDNAEEYDN*
79	MEYPFRLLQNSQVYSLIRPNENPAHK	-	S	NP_del153-949_f1_6	WSN_NP	1	152	950	797	no	199	MEYPFRLLQNSQVYSLIRPNENPAHKSQLVWMACHSAAFEDLRVSSFIRGTKVVPRGKLSTRGVQIASNENMETMESSTLELRSRYWAIRTRSGGNTNQQRASSGQISIQPTFSVQRNLPFDRPTIMAAFTGNTEGRTSDMRTEIIRLMESARPEDVSFQGRGVFELSDEKATSPIVPSFDMSNEGSYFFGDNAEEYDN*
80	MVLSAFDERK	R	G	NP_del269-1242_f1_3;NP_del268-1217_f1_3;NP_del269-1076_f1_3	WSN_NP	1	268	1243	974	yes	95	MATKGTKRSYEQMETDGERQNATEIRASVGKMIDGIGRFYIQMCTELKLSDYEGRLIQNSLTIERMVLSAFDERKGFLGPNQHTTYVLSTEKSPF*
81	DPKKTGGQNMETMESSTLELR	K	S	NP_del329-1150_f2_4	WSN_NP	2	328	1151	822	yes	224	MATKGTKRSYEQMETDGERQNATEIRASVGKMIDGIGRFYIQMCTELKLSDYEGRLIQNSLTIERMVLSAFDERRNKYLEEHPSAGKDPKKTGGQNMETMESSTLELRSRYWAIRTRSGGNTNQQRASSGQISIQPTFSVQRNLPFDRPTIMAAFTGNTEGRTSDMRTEIIRLMESARPEDVSFQGRGVFELSDEKATSPIVPSFDMSNEGSYFFGDNAEEYDN*
82	ETNNGDDATAGLTHMMIWHSNLNDATYQR	M	T	NP_del354-412_f4_9	WSN_NP	4	353	413	59	no	378	METNNGDDATAGLTHMMIWHSNLNDATYQRTRALVRTGMDPRMCSLMQGSTLPRRSGAAGAAVKGVGTMVMELIRMIKRGINDRNFWRGENGRRTRIAYERMCNILKGKFQTAAQRTMVDQVRESRNPGNAEFEDLIFLARSALILRGSVAHKSCLPACVYGSAVASGYDFEREGYSLVGIDPFRLLQNSQVYSLIRPNENPAHKSQLVWMACHSAAFEDLRVSSFIRGTKVVPRGKLSTRGVQIASNENMETMESSTLELRSRYWAIRTRSGGNTNQQRASSGQISIQPTFSVQRNLPFDRPTIMAAFTGNTEGRTSDMRTEIIRLMESARPEDVSFQGRGVFELSDEKATSPIVPSFDMSNEGSYFFGDNAEEYDN*
83	EMETMESSTLELR	R	S	NP_del367-1155_f6_5	WSN_NP	6	366	1156	789	yes	235	MATKGTKRSYEQMETDGERQNATEIRASVGKMIDGIGRFYIQMCTELKLSDYEGRLIQNSLTIERMVLSAFDERRNKYLEEHPSAGKDPKKTGGPIYRRVDGKWRREMETMESSTLELRSRYWAIRTRSGGNTNQQRASSGQISIQPTFSVQRNLPFDRPTIMAAFTGNTEGRTSDMRTEIIRLMESARPEDVSFQGRGVFELSDEKATSPIVPSFDMSNEGSYFFGDNAEEYDN*
84	MESGGENSSAGLTHMMIWHSNLNDATYQR	-	T	NP_del373-434_f1_9	WSN_NP	1	372	435	62	no	377	MESGGENSSAGLTHMMIWHSNLNDATYQRTRALVRTGMDPRMCSLMQGSTLPRRSGAAGAAVKGVGTMVMELIRMIKRGINDRNFWRGENGRRTRIAYERMCNILKGKFQTAAQRTMVDQVRESRNPGNAEFEDLIFLARSALILRGSVAHKSCLPACVYGSAVASGYDFEREGYSLVGIDPFRLLQNSQVYSLIRPNENPAHKSQLVWMACHSAAFEDLRVSSFIRGTKVVPRGKLSTRGVQIASNENMETMESSTLELRSRYWAIRTRSGGNTNQQRASSGQISIQPTFSVQRNLPFDRPTIMAAFTGNTEGRTSDMRTEIIRLMESARPEDVSFQGRGVFELSDEKATSPIVPSFDMSNEGSYFFGDNAEEYDN*
85	ELILYDNLELRSR	R	Y	NP_del384-1178_f2_5	WSN_NP	2	383	1179	795	yes	233	MATKGTKRSYEQMETDGERQNATEIRASVGKMIDGIGRFYIQMCTELKLSDYEGRLIQNSLTIERMVLSAFDERRNKYLEEHPSAGKDPKKTGGPIYRRVDGKWRRELILYDNLELRSRYWAIRTRSGGNTNQQRASSGQISIQPTFSVQRNLPFDRPTIMAAFTGNTEGRTSDMRTEIIRLMESARPEDVSFQGRGVFELSDEKATSPIVPSFDMSNEGSYFFGDNAEEYDN*
86	KGVQIASNENMETMESSTLELR	K	S	NP_del388-1127_f3_6	WSN_NP	3	387	1128	740	no	151	MESGGENSSFMTKKGVQIASNENMETMESSTLELRSRYWAIRTRSGGNTNQQRASSGQISIQPTFSVQRNLPFDRPTIMAAFTGNTEGRTSDMRTEIIRLMESARPEDVSFQGRGVFELSDEKATSPIVPSFDMSNEGSYFFGDNAEEYDN*
87	ESGGENSSFMTKKMMIWHSNLNDATYQR	M	T	NP_del389-450_f1_9	WSN_NP	1	388	451	62	no	377	MESGGENSSFMTKKMMIWHSNLNDATYQRTRALVRTGMDPRMCSLMQGSTLPRRSGAAGAAVKGVGTMVMELIRMIKRGINDRNFWRGENGRRTRIAYERMCNILKGKFQTAAQRTMVDQVRESRNPGNAEFEDLIFLARSALILRGSVAHKSCLPACVYGSAVASGYDFEREGYSLVGIDPFRLLQNSQVYSLIRPNENPAHKSQLVWMACHSAAFEDLRVSSFIRGTKVVPRGKLSTRGVQIASNENMETMESSTLELRSRYWAIRTRSGGNTNQQRASSGQISIQPTFSVQRNLPFDRPTIMAAFTGNTEGRTSDMRTEIIRLMESARPEDVSFQGRGVFELSDEKATSPIVPSFDMSNEGSYFFGDNAEEYDN*
88	EEIRRINENMETMESSTLELR	K	S	NP_del402-1145_f1_6	WSN_NP	1	401	1146	744	yes	250	MATKGTKRSYEQMETDGERQNATEIRASVGKMIDGIGRFYIQMCTELKLSDYEGRLIQNSLTIERMVLSAFDERRNKYLEEHPSAGKDPKKTGGPIYRRVDGKWRRELILYDKEEIRRINENMETMESSTLELRSRYWAIRTRSGGNTNQQRASSGQISIQPTFSVQRNLPFDRPTIMAAFTGNTEGRTSDMRTEIIRLMESARPEDVSFQGRGVFELSDEKATSPIVPSFDMSNEGSYFFGDNAEEYDN*
89	IWRQDENMETMESSTLELR	R	S	NP_del413-1147_f1_6	WSN_NP	1	412	1148	735	yes	253	MATKGTKRSYEQMETDGERQNATEIRASVGKMIDGIGRFYIQMCTELKLSDYEGRLIQNSLTIERMVLSAFDERRNKYLEEHPSAGKDPKKTGGPIYRRVDGKWRRELILYDKEEIRRIWRQDENMETMESSTLELRSRYWAIRTRSGGNTNQQRASSGQISIQPTFSVQRNLPFDRPTIMAAFTGNTEGRTSDMRTEIIRLMESARPEDVSFQGRGVFELSDEKATSPIVPSFDMSNEGSYFFGDNAEEYDN*
90	MVTMQRPTIMAAFTGNTEGR	-	T	NP_del436-1310_f1_6	WSN_NP	1	435	1311	875	no	82	MVTMQRPTIMAAFTGNTEGRTSDMRTEIIRLMESARPEDVSFQGRGVFELSDEKATSPIVPSFDMSNEGSYFFGDNAEEYDN*
91	MVTMQRMACHSAAFEDLR	-	V	NP_del437-1035_f1_7	WSN_NP	1	436	1036	599	no	174	MVTMQRMACHSAAFEDLRVSSFIRGTKVVPRGKLSTRGVQIASNENMETMESSTLELRSRYWAIRTRSGGNTNQQRASSGQISIQPTFSVQRNLPFDRPTIMAAFTGNTEGRTSDMRTEIIRLMESARPEDVSFQGRGVFELSDEKATSPIVPSFDMSNEGSYFFGDNAEEYDN*
92	VTMQRMACHSAAFEDLR	M	V	NP_del437-1035_f1_7	WSN_NP	1	436	1036	599	no	174	MVTMQRMACHSAAFEDLRVSSFIRGTKVVPRGKLSTRGVQIASNENMETMESSTLELRSRYWAIRTRSGGNTNQQRASSGQISIQPTFSVQRNLPFDRPTIMAAFTGNTEGRTSDMRTEIIRLMESARPEDVSFQGRGVFELSDEKATSPIVPSFDMSNEGSYFFGDNAEEYDN*
93	QANNGDDATAGLTHMMIWHSNLNDEKSPF	R	-	NP_del482-1290_f1_4	WSN_NP	1	481	1291	809	yes	150	MATKGTKRSYEQMETDGERQNATEIRASVGKMIDGIGRFYIQMCTELKLSDYEGRLIQNSLTIERMVLSAFDERRNKYLEEHPSAGKDPKKTGGPIYRRVDGKWRRELILYDKEEIRRIWRQANNGDDATAGLTHMMIWHSNLNDEKSPF*
94	MQLMVMELIR	M	M	NP_del487-608_f1_9	WSN_NP	1	486	609	122	no	314	MMQLMVMELIRMIKRGINDRNFWRGENGRRTRIAYERMCNILKGKFQTAAQRTMVDQVRESRNPGNAEFEDLIFLARSALILRGSVAHKSCLPACVYGSAVASGYDFEREGYSLVGIDPFRLLQNSQVYSLIRPNENPAHKSQLVWMACHSAAFEDLRVSSFIRGTKVVPRGKLSTRGVQIASNENMETMESSTLELRSRYWAIRTRSGGNTNQQRASSGQISIQPTFSVQRNLPFDRPTIMAAFTGNTEGRTSDMRTEIIRLMESARPEDVSFQGRGVFELSDEKATSPIVPSFDMSNEGSYFFGDNAEEYDN*
95	MMQLTRGVQIASNENMETMESSTLELR	-	S	NP_del493-1127_f1_7	WSN_NP	1	492	1128	635	no	143	MMQLTRGVQIASNENMETMESSTLELRSRYWAIRTRSGGNTNQQRASSGQISIQPTFSVQRNLPFDRPTIMAAFTGNTEGRTSDMRTEIIRLMESARPEDVSFQGRGVFELSDEKATSPIVPSFDMSNEGSYFFGDNAEEYDN*
96	MQLTRGQEMETMESSTLELR	M	S	NP_del503-1155_f2_6	WSN_NP	2	502	1156	653	no	137	MMQLTRGQEMETMESSTLELRSRYWAIRTRSGGNTNQQRASSGQISIQPTFSVQRNLPFDRPTIMAAFTGNTEGRTSDMRTEIIRLMESARPEDVSFQGRGVFELSDEKATSPIVPSFDMSNEGSYFFGDNAEEYDN*
97	MMQLTRGQELMESSTLELR	-	S	NP_del505-1163_f1_6	WSN_NP	1	504	1164	659	no	135	MMQLTRGQELMESSTLELRSRYWAIRTRSGGNTNQQRASSGQISIQPTFSVQRNLPFDRPTIMAAFTGNTEGRTSDMRTEIIRLMESARPEDVSFQGRGVFELSDEKATSPIVPSFDMSNEGSYFFGDNAEEYDN*
98	MQLTRGQELFRNR	M	P	NP_del508-940_f1_5	WSN_NP	1	507	941	433	no	31	MMQLTRGQELFRNRPFQTASKQPSIQPNQTK*
99	MMQLTRGQELLFALPACVYGSAVASGYDFER	-	E	NP_del515-870_f1_8	WSN_NP	1	514	871	356	no	236	MMQLTRGQELLFALPACVYGSAVASGYDFEREGYSLVGIDPFRLLQNSQVYSLIRPNENPAHKSQLVWMACHSAAFEDLRVSSFIRGTKVVPRGKLSTRGVQIASNENMETMESSTLELRSRYWAIRTRSGGNTNQQRASSGQISIQPTFSVQRNLPFDRPTIMAAFTGNTEGRTSDMRTEIIRLMESARPEDVSFQGRGVFELSDEKATSPIVPSFDMSNEGSYFFGDNAEEYDN*
100	TVQIASNENMETMESSTLELR	R	S	NP_del518-1132_f1_6	WSN_NP	1	517	1133	615	yes	293	MATKGTKRSYEQMETDGERQNATEIRASVGKMIDGIGRFYIQMCTELKLSDYEGRLIQNSLTIERMVLSAFDERRNKYLEEHPSAGKDPKKTGGPIYRRVDGKWRRELILYDKEEIRRIWRQANNGDDATAGLTHMMIWHSNLNDATYQRTRALVRTVQIASNENMETMESSTLELRSRYWAIRTRSGGNTNQQRASSGQISIQPTFSVQRNLPFDRPTIMAAFTGNTEGRTSDMRTEIIRLMESARPEDVSFQGRGVFELSDEKATSPIVPSFDMSNEGSYFFGDNAEEYDN*
101	IMETMESSTLELR	R	S	NP_del534-1154_f1_6	WSN_NP	1	533	1155	621	yes	291	MATKGTKRSYEQMETDGERQNATEIRASVGKMIDGIGRFYIQMCTELKLSDYEGRLIQNSLTIERMVLSAFDERRNKYLEEHPSAGKDPKKTGGPIYRRVDGKWRRELILYDKEEIRRIWRQANNGDDATAGLTHMMIWHSNLNDATYQRTRALVRTGMDPRIMETMESSTLELRSRYWAIRTRSGGNTNQQRASSGQISIQPTFSVQRNLPFDRPTIMAAFTGNTEGRTSDMRTEIIRLMESARPEDVSFQGRGVFELSDEKATSPIVPSFDMSNEGSYFFGDNAEEYDN*
102	IPNENPAHKSQLVWMACHSAAFEDLR	R	V	NP_del534-995_f5_7;NP_del481-995_f2_8	WSN_NP	5	533	996	462	yes	344	MATKGTKRSYEQMETDGERQNATEIRASVGKMIDGIGRFYIQMCTELKLSDYEGRLIQNSLTIERMVLSAFDERRNKYLEEHPSAGKDPKKTGGPIYRRVDGKWRRELILYDKEEIRRIWRQANNGDDATAGLTHMMIWHSNLNDATYQRTRALVRTGMDPRIPNENPAHKSQLVWMACHSAAFEDLRVSSFIRGTKVVPRGKLSTRGVQIASNENMETMESSTLELRSRYWAIRTRSGGNTNQQRASSGQISIQPTFSVQRNLPFDRPTIMAAFTGNTEGRTSDMRTEIIRLMESARPEDVSFQGRGVFELSDEKATSPIVPSFDMSNEGSYFFGDNAEEYDN*
103	MCSLMQGSTLHK	R	S	NP_del563-1015_f3_7	WSN_NP	3	562	1016	453	yes	347	MATKGTKRSYEQMETDGERQNATEIRASVGKMIDGIGRFYIQMCTELKLSDYEGRLIQNSLTIERMVLSAFDERRNKYLEEHPSAGKDPKKTGGPIYRRVDGKWRRELILYDKEEIRRIWRQANNGDDATAGLTHMMIWHSNLNDATYQRTRALVRTGMDPRMCSLMQGSTLHKSQLVWMACHSAAFEDLRVSSFIRGTKVVPRGKLSTRGVQIASNENMETMESSTLELRSRYWAIRTRSGGNTNQQRASSGQISIQPTFSVQRNLPFDRPTIMAAFTGNTEGRTSDMRTEIIRLMESARPEDVSFQGRGVFELSDEKATSPIVPSFDMSNEGSYFFGDNAEEYDN*
104	GSQLVWMACHSAAFEDLR	K	V	NP_del601-1020_f1_7	WSN_NP	1	600	1021	420	yes	358	MATKGTKRSYEQMETDGERQNATEIRASVGKMIDGIGRFYIQMCTELKLSDYEGRLIQNSLTIERMVLSAFDERRNKYLEEHPSAGKDPKKTGGPIYRRVDGKWRRELILYDKEEIRRIWRQANNGDDATAGLTHMMIWHSNLNDATYQRTRALVRTGMDPRMCSLMQGSTLPRRSGAAGAAVKGSQLVWMACHSAAFEDLRVSSFIRGTKVVPRGKLSTRGVQIASNENMETMESSTLELRSRYWAIRTRSGGNTNQQRASSGQISIQPTFSVQRNLPFDRPTIMAAFTGNTEGRTSDMRTEIIRLMESARPEDVSFQGRGVFELSDEKATSPIVPSFDMSNEGSYFFGDNAEEYDN*
105	RSGAAGAAVKGVGTMVWMACHSAAFEDLR	R	V	NP_del612-1028_f1_7	WSN_NP	1	611	1029	417	yes	359	MATKGTKRSYEQMETDGERQNATEIRASVGKMIDGIGRFYIQMCTELKLSDYEGRLIQNSLTIERMVLSAFDERRNKYLEEHPSAGKDPKKTGGPIYRRVDGKWRRELILYDKEEIRRIWRQANNGDDATAGLTHMMIWHSNLNDATYQRTRALVRTGMDPRMCSLMQGSTLPRRSGAAGAAVKGVGTMVWMACHSAAFEDLRVSSFIRGTKVVPRGKLSTRGVQIASNENMETMESSTLELRSRYWAIRTRSGGNTNQQRASSGQISIQPTFSVQRNLPFDRPTIMAAFTGNTEGRTSDMRTEIIRLMESARPEDVSFQGRGVFELSDEKATSPIVPSFDMSNEGSYFFGDNAEEYDN*
106	GVGTMVMELIGSVAHKSCLPACVYGSAVASGYDFER	K	E	NP_del627-845_f1_8	WSN_NP	1	626	846	219	yes	425	MATKGTKRSYEQMETDGERQNATEIRASVGKMIDGIGRFYIQMCTELKLSDYEGRLIQNSLTIERMVLSAFDERRNKYLEEHPSAGKDPKKTGGPIYRRVDGKWRRELILYDKEEIRRIWRQANNGDDATAGLTHMMIWHSNLNDATYQRTRALVRTGMDPRMCSLMQGSTLPRRSGAAGAAVKGVGTMVMELIGSVAHKSCLPACVYGSAVASGYDFEREGYSLVGIDPFRLLQNSQVYSLIRPNENPAHKSQLVWMACHSAAFEDLRVSSFIRGTKVVPRGKLSTRGVQIASNENMETMESSTLELRSRYWAIRTRSGGNTNQQRASSGQISIQPTFSVQRNLPFDRPTIMAAFTGNTEGRTSDMRTEIIRLMESARPEDVSFQGRGVFELSDEKAT…
107	GVGTMVMELIPFQTASK	K	Q	NP_del627-949_f3_5	WSN_NP	3	626	950	323	yes	211	MATKGTKRSYEQMETDGERQNATEIRASVGKMIDGIGRFYIQMCTELKLSDYEGRLIQNSLTIERMVLSAFDERRNKYLEEHPSAGKDPKKTGGPIYRRVDGKWRRELILYDKEEIRRIWRQANNGDDATAGLTHMMIWHSNLNDATYQRTRALVRTGMDPRMCSLMQGSTLPRRSGAAGAAVKGVGTMVMELIPFQTASKQPSIQPNQTK*
108	GVGTMVMELIGR	K	R	NP_del628-678_f1_9	WSN_NP	1	627	679	51	yes	481	MATKGTKRSYEQMETDGERQNATEIRASVGKMIDGIGRFYIQMCTELKLSDYEGRLIQNSLTIERMVLSAFDERRNKYLEEHPSAGKDPKKTGGPIYRRVDGKWRRELILYDKEEIRRIWRQANNGDDATAGLTHMMIWHSNLNDATYQRTRALVRTGMDPRMCSLMQGSTLPRRSGAAGAAVKGVGTMVMELIGRRTRIAYERMCNILKGKFQTAAQRTMVDQVRESRNPGNAEFEDLIFLARSALILRGSVAHKSCLPACVYGSAVASGYDFEREGYSLVGIDPFRLLQNSQVYSLIRPNENPAHKSQLVWMACHSAAFEDLRVSSFIRGTKVVPRGKLSTRGVQIASNENMETMESSTLELRSRYWAIRTRSGGNTNQQRASSGQISIQPTFSVQR…
109	GVGTMVMELISQVYSLIRPNENPAHK	K	S	NP_del630-974_f1_8	WSN_NP	1	629	975	345	yes	383	MATKGTKRSYEQMETDGERQNATEIRASVGKMIDGIGRFYIQMCTELKLSDYEGRLIQNSLTIERMVLSAFDERRNKYLEEHPSAGKDPKKTGGPIYRRVDGKWRRELILYDKEEIRRIWRQANNGDDATAGLTHMMIWHSNLNDATYQRTRALVRTGMDPRMCSLMQGSTLPRRSGAAGAAVKGVGTMVMELISQVYSLIRPNENPAHKSQLVWMACHSAAFEDLRVSSFIRGTKVVPRGKLSTRGVQIASNENMETMESSTLELRSRYWAIRTRSGGNTNQQRASSGQISIQPTFSVQRNLPFDRPTIMAAFTGNTEGRTSDMRTEIIRLMESARPEDVSFQGRGVFELSDEKATSPIVPSFDMSNEGSYFFGDNAEEYDN*
110	MCNILKR	R	G	NP_del727-923_f1_5	WSN_NP	1	726	924	197	yes	253	MATKGTKRSYEQMETDGERQNATEIRASVGKMIDGIGRFYIQMCTELKLSDYEGRLIQNSLTIERMVLSAFDERRNKYLEEHPSAGKDPKKTGGPIYRRVDGKWRRELILYDKEEIRRIWRQANNGDDATAGLTHMMIWHSNLNDATYQRTRALVRTGMDPRMCSLMQGSTLPRRSGAAGAAVKGVGTMVMELIRMIKRGINDRNFWRGENGRRTRIAYERMCNILKRGILSSRNRPFQTASKQPSIQPNQTK*
111	MLSSIMAAFTGNTEGR	-	T	NP_del805-1316_f1_8	WSN_NP	1	804	1317	512	no	78	MLSSIMAAFTGNTEGRTSDMRTEIIRLMESARPEDVSFQGRGVFELSDEKATSPIVPSFDMSNEGSYFFGDNAEEYDN*
112	MLLNHMAPEKVDFDDCKDVGDLK	-	Q	PA_del1001-1143_f1_14	WSN_PA	1	1000	1144	143	no	348	MLLNHMAPEKVDFDDCKDVGDLKQYDSDEPELRSLASWIQNEFNKACELTDSSWIELDEIGEDAAPIEHIASMRRNYFTAEVSHCRATEYIMKGVYINTALLNASCAAMDDFQLIPMISKCRTKEGRRKTNLYGFIIKGRSHLRNDTDVVNFVSMEFSLTDPRLEPHKWEKYCVLEVGDMLLRSAIGHVSRPMFLYVRTNGTSKIKMKWGMEMRRCLLQSLQQIESMIEAESSVKEKDMTKEFFENKSETWPVGESPKGVEEGSIGKVCRTLLAKSVFNSLYASPQLEGFSAESRKLLLIVQALRDNLEPGTFDLGGLYEAIEECLINDPWVLLNASWFNSFLTHALR*
113	MSNKEFFENKSETWPVGESPK	-	G	PA_del196-1847_f1_5	WSN_PA	1	195	1848	1652	no	111	MSNKEFFENKSETWPVGESPKGVEEGSIGKVCRTLLAKSVFNSLYASPQLEGFSAESRKLLLIVQALRDNLEPGTFDLGGLYEAIEECLINDPWVLLNASWFNSFLTHALR*
114	MHLQSLQQIESMIEAESSVK	-	E	PA_del235-1778_f1_5	WSN_PA	1	234	1779	1544	no	133	MHLQSLQQIESMIEAESSVKEKDMTKEFFENKSETWPVGESPKGVEEGSIGKVCRTLLAKSVFNSLYASPQLEGFSAESRKLLLIVQALRDNLEPGTFDLGGLYEAIEECLINDPWVLLNASWFNSFLTHALR*
115	FEIIMIEAESSVKEKDMTK	R	E	PA_del261-1805_f8_4	WSN_PA	8	260	1806	1545	yes	201	MEDFVRQCFNPMIVELAEKAMKEYGEDLKIETNKFAAICTHLEVCFMYSDFHFIDEQGESIVVELGDPNALLKHRFEIIMIEAESSVKEKDMTKEFFENKSETWPVGESPKGVEEGSIGKVCRTLLAKSVFNSLYASPQLEGFSAESRKLLLIVQALRDNLEPGTFDLGGLYEAIEECLINDPWVLLNASWFNSFLTHALR*
116	MITRSLQQIESMIEAESSVK	-	E	PA_del365-1785_f15_5	WSN_PA	15	364	1786	1421	no	133	MITRSLQQIESMIEAESSVKEKDMTKEFFENKSETWPVGESPKGVEEGSIGKVCRTLLAKSVFNSLYASPQLEGFSAESRKLLLIVQALRDNLEPGTFDLGGLYEAIEECLINDPWVLLNASWFNSFLTHALR*
117	AYVDGFEQFVR	R	F	PA_del736-1517_f1_4	WSN_PA	1	735	1518	782	yes	252	MEDFVRQCFNPMIVELAEKAMKEYGEDLKIETNKFAAICTHLEVCFMYSDFHFIDEQGESIVVELGDPNALLKHRFEIIEGRDRTIAWTVINSICNTTGAEKPKFLPDLYDYKKNRFIEIGVTRREVHIYYLEKANKIKSEKTHIHIFSFTGEEMATKADYTLDEESRARIKTRLFTIRQEMASRGLWDSFRQSERGEETIEERFEITGTMRKLADQSLPPNFSSLEKFRAYVDGFEQFVRFHHKRKIPLKE*
118	TVASWIQNEFNK	R	A	PA_del744-1231_f1_10	WSN_PA	1	743	1232	488	no	322	MWMDSNRTVASWIQNEFNKACELTDSSWIELDEIGEDAAPIEHIASMRRNYFTAEVSHCRATEYIMKGVYINTALLNASCAAMDDFQLIPMISKCRTKEGRRKTNLYGFIIKGRSHLRNDTDVVNFVSMEFSLTDPRLEPHKWEKYCVLEVGDMLLRSAIGHVSRPMFLYVRTNGTSKIKMKWGMEMRRCLLQSLQQIESMIEAESSVKEKDMTKEFFENKSETWPVGESPKGVEEGSIGKVCRTLLAKSVFNSLYASPQLEGFSAESRKLLLIVQALRDNLEPGTFDLGGLYEAIEECLINDPWVLLNASWFNSFLTHALR*
119	GQEQKSIHLEYKPK	M	R	PB1_del134-2033_f2_2;PB1_del133-2032_f1_2;PB1_del132-2031_f1_2	WSN_PB1	2	133	2034	1900	PB1-F2	18	MGQEQKSIHLEYKPKRNT*
120	MDNYDAVATTHSWIPK	-	R	PB1_del195-1992_f1_4	WSN_PB1	1	194	1993	1798	no	104	MDNYDAVATTHSWIPKRNRSILNTSQRGILEDEQMYQKCCNLFEKFFPSSSYRRPVGISSMVEAMVSRARIDARIDFESGRIKKEEFTEIMKICSTIEELRRQK*
121	QWPSLNPFVNHKDIESVNNAVIMPAHGPAK	K	N	PB1_del309-1906_f3_5	WSN_PB1	3	308	1907	1598	no	193	MGQEQDTPWILSTGHISTQKGEDGQQTPKLEHRNSTRLMGHCQKTMNQVVMPKQIVYWKQWPSLNPFVNHKDIESVNNAVIMPAHGPAKNMEYDAVATTHSWIPKRNRSILNTSQRGILEDEQMYQKCCNLFEKFFPSSSYRRPVGISSMVEAMVSRARIDARIDFESGRIKKEEFTEIMKICSTIEELRRQK*
122	PMNSVNNAVIMPAHGPAK	R	N	PB1_del503-1938_f1_6	WSN_PB1	1	502	1939	1436	no	126	MASRPMNSVNNAVIMPAHGPAKNMEYDAVATTHSWIPKRNRSILNTSQRGILEDEQMYQKCCNLFEKFFPSSSYRRPVGISSMVEAMVSRARIDARIDFESGRIKKEEFTEIMKICSTIEELRRQK*
123	MKSALSINELSNLAK	R	G	PB2_del173-2143_f1_1	WSN_PB2	1	172	2144	1971	yes	102	MERIKELRNLMSQSRTREILTKTTVDHMAIIKKYTSGRQEKNPALRMKSALSINELSNLAKGEKANVLIGQGDVVLVMKRKRNSSILTDSQTATKRIRMAIN*
124	VMVSPSINELSNLAK	R	G	PB2_del307-2151_f1_3	WSN_PB2	1	306	2152	1845	yes	144	MERIKELRNLMSQSRTREILTKTTVDHMAIIKKYTSGRQEKNPALRMKWMMAMKYPITADKRITEMIPERNEQGQTLWSKMNDAGSDRVMVSPSINELSNLAKGEKANVLIGQGDVVLVMKRKRNSSILTDSQTATKRIRMAIN*
125	MEPLAYCLPRR	-	S	PB2_del422-1561_f1_3	WSN_PB2	1	421	1562	1140	no	20	MEPLAYCLPRRSVKHREQRN*
