## Supplemental Table 5 for "Cryptic proteins translated from deletion-containing viral genomes dramatically expand the influenza virus proteome"

### Sheet: A) All gene segments
stock	DIs	Segment	NGS read number	Start	Stop
2	HA_231_1488	HA	10	231	1488
2	HA_236_1496	HA	940	236	1496
2	HA_270_1236	HA	213	270	1236
2	M_632_680	M	63	632	680
1	NA_113_1209	NA	19	113	1209
3	NA_115_1254	NA	19	115	1254
3	NA_153_1068	NA	25	153	1068
2	NA_169_1162	NA	23	169	1162
2	NA_172_1165	NA	481	172	1165
2	NA_182_1224	NA	12	182	1224
3	NA_189_1105	NA	29	189	1105
2	NA_323_1209	NA	12	323	1209
2	NA_34_69	NA	13	34	69
3	NA_67_89	NA	15	67	89
2	NA_93_1177	NA	24	93	1177
2	NP_136_1352	NP	37	136	1352
1	NP_363_1294	NP	58	363	1294
2	NP_525_1099	NP	10	525	1099
2	NP_668_1517	NP	13	668	1517
2	PA_110_2058	PA	39	110	2058
2	PA_123_1904	PA	30	123	1904
2	PA_123_199	PA	20	123	199
2	PA_129_203	PA	14	129	203
1	PA_136_2012	PA	15	136	2012
2	PA_138_172	PA	22	138	172
2	PA_139_1946	PA	26	139	1946
2	PA_155_2041	PA	11	155	2041
1	PA_158_1914	PA	368	158	1914
2	PA_163_1986	PA	57	163	1986
3	PA_173_1814	PA	33	173	1814
3	PA_1737_1953	PA	109	1737	1953
3	PA_179_1967	PA	15	179	1967
1	PA_180_1752	PA	15	180	1752
3	PA_180_1971	PA	16	180	1971
2	PA_1816_1853	PA	30	1816	1853
2	PA_1830_1880	PA	12	1830	1880
2	PA_1864_1903	PA	10	1864	1903
3	PA_192_1904	PA	28	192	1904
2	PA_1928_2001	PA	17	1928	2001
2	PA_193_1852	PA	10	193	1852
3	PA_194_1945	PA	73	194	1945
3	PA_194_1990	PA	360	194	1990
2	PA_1945_2028	PA	19	1945	2028
1	PA_202_1969	PA	19	202	1969
2	PA_204_1929	PA	22	204	1929
2	PA_2053_2122	PA	11	2053	2122
3	PA_207_1945	PA	2930	207	1945
1	PA_207_383	PA	18	207	383
2	PA_213_1879	PA	10	213	1879
2	PA_215_1906	PA	13	215	1906
2	PA_219_1943	PA	100	219	1943
2	PA_225_1943	PA	9335	225	1943
3	PA_229_1676	PA	19	229	1676
2	PA_229_1860	PA	15	229	1860
2	PA_231_1879	PA	20	231	1879
3	PA_231_1944	PA	203	231	1944
1	PA_234_1974	PA	15	234	1974
2	PA_235_1833	PA	12	235	1833
1	PA_235_1843	PA	51	235	1843
2	PA_236_2019	PA	52	236	2019
1	PA_245_1865	PA	175	245	1865
1	PA_248_1949	PA	35	248	1949
2	PA_256_1893	PA	10	256	1893
3	PA_267_1946	PA	120	267	1946
2	PA_267_1993	PA	58	267	1993
2	PA_268_1808	PA	27	268	1808
2	PA_277_1945	PA	17	277	1945
2	PA_278_1898	PA	25	278	1898
1	PA_288_1748	PA	11054	288	1748
2	PA_296_1906	PA	24	296	1906
2	PA_298_2012	PA	11	298	2012
3	PA_307_1825	PA	23	307	1825
3	PA_309_1827	PA	19763	309	1827
3	PA_335_1902	PA	298	335	1902
2	PA_343_1860	PA	10	343	1860
2	PA_359_1763	PA	11	359	1763
2	PA_360_1755	PA	27	360	1755
2	PA_360_1954	PA	25	360	1954
1	PA_376_1839	PA	17	376	1839
1	PA_390_1960	PA	29	390	1960
3	PA_391_2012	PA	27	391	2012
2	PA_440_1852	PA	23	440	1852
1	PA_468_1459	PA	144	468	1459
2	PA_519_1798	PA	23	519	1798
2	PA_595_1616	PA	1639	595	1616
2	PA_596_1617	PA	12	596	1617
2	PA_639_1600	PA	437	639	1600
2	PA_67_172	PA	64	67	172
2	PA_682_1492	PA	14	682	1492
2	PA_682_1621	PA	21	682	1621
2	PA_80_127	PA	26	80	127
1	PA_83_2074	PA	22	83	2074
2	PA_84_139	PA	17	84	139
1	PA_84_2027	PA	40	84	2027
3	PA_97_1894	PA	42	97	1894
1	PB1_137_2129	PB1	55	137	2129
2	PB1_137_2132	PB1	384	137	2132
2	PB1_148_2085	PB1	243	148	2085
1	PB1_149_1929	PB1	23	149	1929
1	PB1_149_2092	PB1	27	149	2092
1	PB1_150_2073	PB1	114	150	2073
2	PB1_153_2006	PB1	20	153	2006
3	PB1_155_2097	PB1	32	155	2097
2	PB1_157_2094	PB1	38	157	2094
2	PB1_162_2085	PB1	13	162	2085
2	PB1_1622_2231	PB1	10	1622	2231
1	PB1_165_2140	PB1	4110	165	2140
2	PB1_169_2088	PB1	15	169	2088
3	PB1_171_2140	PB1	19	171	2140
3	PB1_178_1861	PB1	26	178	1861
1	PB1_181_2155	PB1	18	181	2155
3	PB1_192_2014	PB1	25	192	2014
3	PB1_192_2054	PB1	237	192	2054
2	PB1_197_2033	PB1	17	197	2033
3	PB1_199_2129	PB1	29	199	2129
2	PB1_200_2072	PB1	11	200	2072
2	PB1_2027_2062	PB1	14	2027	2062
3	PB1_2053_2129	PB1	231	2053	2129
3	PB1_2053_2165	PB1	20	2053	2165
2	PB1_2062_2118	PB1	40	2062	2118
2	PB1_227_1914	PB1	18	227	1914
3	PB1_227_1914	PB1	15	227	1914
2	PB1_253_1934	PB1	26	253	1934
3	PB1_253_1934	PB1	18	253	1934
2	PB1_256_1952	PB1	37	256	1952
2	PB1_262_1902	PB1	11	262	1902
2	PB1_262_1984	PB1	37	262	1984
2	PB1_265_1957	PB1	22	265	1957
3	PB1_265_1957	PB1	20	265	1957
3	PB1_267_1975	PB1	25	267	1975
3	PB1_273_1981	PB1	17	273	1981
2	PB1_278_1973	PB1	9556	278	1973
2	PB1_289_1898	PB1	509	289	1898
3	PB1_290_2001	PB1	20910	290	2001
3	PB1_298_2009	PB1	30	298	2009
1	PB1_305_1909	PB1	61	305	1909
1	PB1_321_1882	PB1	1972	321	1882
2	PB1_322_2013	PB1	222	322	2013
1	PB1_375_1982	PB1	109	375	1982
2	PB1_404_446	PB1	10	404	446
2	PB1_415_1861	PB1	28	415	1861
2	PB1_445_1698	PB1	14	445	1698
3	PB1_451_1812	PB1	27	451	1812
3	PB1_473_1558	PB1	109	473	1558
1	PB1_516_1753	PB1	37	516	1753
3	PB1_535_1683	PB1	361	535	1683
2	PB1_553_1604	PB1	177	553	1604
2	PB1_939_1844	PB1	13	939	1844
3	PB1_96_144	PB1	25	96	144
3	PB2trap_1002_2416	PB2trap	15	1002	2416
2	PB2trap_1029_2362	PB2trap	40	1029	2362
1	PB2trap_109_2724	PB2trap	31	109	2724
1	PB2trap_113_2475	PB2trap	99	113	2475
2	PB2trap_114_279	PB2trap	29	114	279
2	PB2trap_116_255	PB2trap	44	116	255
2	PB2trap_117_2727	PB2trap	17	117	2727
2	PB2trap_118_2549	PB2trap	13	118	2549
1	PB2trap_118_274	PB2trap	86	118	274
1	PB2trap_119_2771	PB2trap	15	119	2771
2	PB2trap_1194_2330	PB2trap	102	1194	2330
1	PB2trap_120_144	PB2trap	27	120	144
2	PB2trap_122_2738	PB2trap	19	122	2738
1	PB2trap_123_2727	PB2trap	116	123	2727
3	PB2trap_123_2733	PB2trap	18	123	2733
2	PB2trap_124_2285	PB2trap	14	124	2285
1	PB2trap_1243_2444	PB2trap	198	1243	2444
2	PB2trap_128_2684	PB2trap	58	128	2684
3	PB2trap_130_2743	PB2trap	94	130	2743
2	PB2trap_132_2497	PB2trap	22	132	2497
2	PB2trap_132_2688	PB2trap	17	132	2688
1	PB2trap_132_2700	PB2trap	432	132	2700
1	PB2trap_133_2753	PB2trap	261	133	2753
3	PB2trap_134_218	PB2trap	21	134	218
2	PB2trap_137_2729	PB2trap	15	137	2729
1	PB2trap_137_2773	PB2trap	17	137	2773
1	PB2trap_139_2775	PB2trap	23	139	2775
1	PB2trap_139_2810	PB2trap	39	139	2810
2	PB2trap_142_2734	PB2trap	2588	142	2734
2	PB2trap_142_2768	PB2trap	45	142	2768
2	PB2trap_144_2736	PB2trap	37	144	2736
1	PB2trap_150_2690	PB2trap	69	150	2690
3	PB2trap_155_2704	PB2trap	22	155	2704
2	PB2trap_158_2751	PB2trap	90	158	2751
1	PB2trap_158_2771	PB2trap	726	158	2771
2	PB2trap_160_1976	PB2trap	12	160	1976
2	PB2trap_160_303	PB2trap	29	160	303
2	PB2trap_162_2698	PB2trap	46	162	2698
2	PB2trap_163_2658	PB2trap	15	163	2658
1	PB2trap_167_2748	PB2trap	133	167	2748
1	PB2trap_168_2642	PB2trap	108	168	2642
2	PB2trap_168_2705	PB2trap	12	168	2705
2	PB2trap_168_2772	PB2trap	110	168	2772
2	PB2trap_169_2727	PB2trap	70	169	2727
1	PB2trap_169_2751	PB2trap	112	169	2751
3	PB2trap_172_2709	PB2trap	21	172	2709
3	PB2trap_172_2745	PB2trap	3515	172	2745
2	PB2trap_182_2799	PB2trap	107	182	2799
2	PB2trap_1822_2557	PB2trap	77	1822	2557
3	PB2trap_184_2754	PB2trap	24	184	2754
2	PB2trap_185_2745	PB2trap	41	185	2745
3	PB2trap_185_2749	PB2trap	2000	185	2749
2	PB2trap_189_2743	PB2trap	143	189	2743
2	PB2trap_190_2673	PB2trap	11	190	2673
1	PB2trap_191_2731	PB2trap	15	191	2731
1	PB2trap_193_2698	PB2trap	37	193	2698
1	PB2trap_193_2799	PB2trap	17	193	2799
2	PB2trap_194_2712	PB2trap	580	194	2712
2	PB2trap_194_2745	PB2trap	49	194	2745
2	PB2trap_196_2580	PB2trap	32	196	2580
1	PB2trap_196_2650	PB2trap	125	196	2650
3	PB2trap_197_2659	PB2trap	39	197	2659
3	PB2trap_198_2679	PB2trap	112	198	2679
1	PB2trap_200_2725	PB2trap	131	200	2725
3	PB2trap_202_2728	PB2trap	28	202	2728
3	PB2trap_208_2694	PB2trap	25	208	2694
1	PB2trap_208_2711	PB2trap	87	208	2711
3	PB2trap_211_2451	PB2trap	308	211	2451
2	PB2trap_2130_2727	PB2trap	51	2130	2727
1	PB2trap_215_2707	PB2trap	24	215	2707
3	PB2trap_216_2681	PB2trap	25	216	2681
3	PB2trap_216_2744	PB2trap	54	216	2744
1	PB2trap_217_2568	PB2trap	41	217	2568
2	PB2trap_217_2732	PB2trap	116	217	2732
2	PB2trap_217_2743	PB2trap	11	217	2743
1	PB2trap_218_2730	PB2trap	39	218	2730
2	PB2trap_218_2736	PB2trap	641	218	2736
1	PB2trap_218_2743	PB2trap	395	218	2743
3	PB2trap_223_2743	PB2trap	20	223	2743
3	PB2trap_223_2754	PB2trap	37	223	2754
1	PB2trap_224_2738	PB2trap	154	224	2738
2	PB2trap_224_2742	PB2trap	2296	224	2742
1	PB2trap_224_2745	PB2trap	108	224	2745
3	PB2trap_227_2735	PB2trap	200	227	2735
1	PB2trap_227_2736	PB2trap	123	227	2736
1	PB2trap_227_2742	PB2trap	88	227	2742
1	PB2trap_228_2736	PB2trap	54	228	2736
3	PB2trap_228_2808	PB2trap	92	228	2808
2	PB2trap_230_2743	PB2trap	41	230	2743
1	PB2trap_231_2742	PB2trap	571	231	2742
3	PB2trap_231_2742	PB2trap	56	231	2742
3	PB2trap_232_2760	PB2trap	47	232	2760
1	PB2trap_238_2708	PB2trap	15	238	2708
2	PB2trap_239_2646	PB2trap	84	239	2646
1	PB2trap_241_2227	PB2trap	32	241	2227
2	PB2trap_2467_2727	PB2trap	19	2467	2727
2	PB2trap_2476_2499	PB2trap	56	2476	2499
1	PB2trap_2489_2722	PB2trap	170	2489	2722
2	PB2trap_250_2703	PB2trap	168	250	2703
2	PB2trap_251_2481	PB2trap	83	251	2481
2	PB2trap_254_2725	PB2trap	110	254	2725
3	PB2trap_254_2735	PB2trap	40	254	2735
1	PB2trap_258_2684	PB2trap	32	258	2684
1	PB2trap_2586_2829	PB2trap	33	2586	2829
2	PB2trap_2586_2829	PB2trap	48	2586	2829
3	PB2trap_2586_2829	PB2trap	180	2586	2829
3	PB2trap_259_2640	PB2trap	20	259	2640
2	PB2trap_259_2645	PB2trap	17	259	2645
2	PB2trap_259_2687	PB2trap	58	259	2687
1	PB2trap_2598_2841	PB2trap	73	2598	2841
2	PB2trap_2598_2841	PB2trap	82	2598	2841
3	PB2trap_2598_2841	PB2trap	259	2598	2841
1	PB2trap_2624_2867	PB2trap	79	2624	2867
2	PB2trap_2624_2867	PB2trap	96	2624	2867
3	PB2trap_2624_2867	PB2trap	268	2624	2867
3	PB2trap_263_2779	PB2trap	8271	263	2779
1	PB2trap_2640_2883	PB2trap	126	2640	2883
2	PB2trap_2640_2883	PB2trap	131	2640	2883
3	PB2trap_2640_2883	PB2trap	327	2640	2883
3	PB2trap_265_2374	PB2trap	117	265	2374
3	PB2trap_266_2626	PB2trap	65	266	2626
3	PB2trap_266_2641	PB2trap	23	266	2641
1	PB2trap_266_2735	PB2trap	353	266	2735
1	PB2trap_266_2771	PB2trap	308	266	2771
3	PB2trap_266_2822	PB2trap	27	266	2822
3	PB2trap_2671_2722	PB2trap	137	2671	2722
1	PB2trap_2678_2731	PB2trap	195	2678	2731
3	PB2trap_268_2754	PB2trap	34	268	2754
3	PB2trap_270_2642	PB2trap	37	270	2642
1	PB2trap_272_2622	PB2trap	49	272	2622
2	PB2trap_2725_2749	PB2trap	13	2725	2749
3	PB2trap_273_2596	PB2trap	91	273	2596
2	PB2trap_274_2535	PB2trap	105	274	2535
3	PB2trap_277_2683	PB2trap	92	277	2683
2	PB2trap_279_2339	PB2trap	10	279	2339
3	PB2trap_279_2658	PB2trap	238	279	2658
2	PB2trap_279_2709	PB2trap	1515	279	2709
2	PB2trap_284_2574	PB2trap	42	284	2574
1	PB2trap_285_2476	PB2trap	20	285	2476
1	PB2trap_285_2567	PB2trap	43	285	2567
1	PB2trap_286_2558	PB2trap	380	286	2558
3	PB2trap_286_2581	PB2trap	17	286	2581
1	PB2trap_288_2603	PB2trap	33	288	2603
1	PB2trap_288_2621	PB2trap	33	288	2621
3	PB2trap_288_2727	PB2trap	54	288	2727
2	PB2trap_291_2737	PB2trap	70	291	2737
1	PB2trap_292_2623	PB2trap	16	292	2623
2	PB2trap_293_2625	PB2trap	46	293	2625
3	PB2trap_295_2539	PB2trap	3301	295	2539
2	PB2trap_295_2727	PB2trap	19	295	2727
3	PB2trap_295_2781	PB2trap	394	295	2781
2	PB2trap_300_2625	PB2trap	13	300	2625
1	PB2trap_302_2666	PB2trap	21	302	2666
1	PB2trap_303_2572	PB2trap	102	303	2572
1	PB2trap_304_2625	PB2trap	76	304	2625
2	PB2trap_305_2307	PB2trap	69	305	2307
1	PB2trap_306_2570	PB2trap	70	306	2570
1	PB2trap_311_2568	PB2trap	74	311	2568
2	PB2trap_317_2580	PB2trap	22	317	2580
2	PB2trap_317_2600	PB2trap	23	317	2600
1	PB2trap_318_2218	PB2trap	25	318	2218
1	PB2trap_318_2577	PB2trap	29	318	2577
2	PB2trap_318_2599	PB2trap	32	318	2599
1	PB2trap_318_2600	PB2trap	19	318	2600
2	PB2trap_318_2684	PB2trap	114	318	2684
1	PB2trap_319_2596	PB2trap	23	319	2596
1	PB2trap_324_2410	PB2trap	28	324	2410
2	PB2trap_325_2405	PB2trap	59	325	2405
1	PB2trap_325_416	PB2trap	36	325	416
1	PB2trap_327_2684	PB2trap	97	327	2684
1	PB2trap_328_2392	PB2trap	16	328	2392
1	PB2trap_328_2395	PB2trap	26	328	2395
1	PB2trap_329_2525	PB2trap	19	329	2525
2	PB2trap_329_411	PB2trap	19	329	411
2	PB2trap_332_2579	PB2trap	11	332	2579
1	PB2trap_344_2628	PB2trap	530	344	2628
2	PB2trap_344_2711	PB2trap	11	344	2711
1	PB2trap_347_2712	PB2trap	16	347	2712
2	PB2trap_350_2777	PB2trap	12	350	2777
3	PB2trap_357_2593	PB2trap	60	357	2593
2	PB2trap_357_2782	PB2trap	268	357	2782
1	PB2trap_358_2701	PB2trap	18	358	2701
1	PB2trap_359_2657	PB2trap	32	359	2657
1	PB2trap_365_2414	PB2trap	19	365	2414
2	PB2trap_372_2589	PB2trap	23	372	2589
3	PB2trap_374_2584	PB2trap	17	374	2584
2	PB2trap_379_2676	PB2trap	212	379	2676
2	PB2trap_381_2785	PB2trap	190	381	2785
1	PB2trap_389_2756	PB2trap	113	389	2756
2	PB2trap_403_2549	PB2trap	10	403	2549
2	PB2trap_404_2741	PB2trap	24	404	2741
1	PB2trap_416_2526	PB2trap	510	416	2526
2	PB2trap_437_2461	PB2trap	26	437	2461
2	PB2trap_446_1903	PB2trap	15	446	1903
1	PB2trap_453_2397	PB2trap	60	453	2397
2	PB2trap_459_2602	PB2trap	11	459	2602
3	PB2trap_467_2332	PB2trap	154	467	2332
2	PB2trap_469_2349	PB2trap	824	469	2349
2	PB2trap_478_2469	PB2trap	15	478	2469
2	PB2trap_485_2398	PB2trap	17	485	2398
2	PB2trap_498_2307	PB2trap	13	498	2307
3	PB2trap_498_2541	PB2trap	27	498	2541
3	PB2trap_523_2466	PB2trap	959	523	2466
3	PB2trap_536_2771	PB2trap	15	536	2771
1	PB2trap_539_2417	PB2trap	21	539	2417
2	PB2trap_556_2413	PB2trap	17	556	2413
1	PB2trap_558_2451	PB2trap	15	558	2451
1	PB2trap_567_2249	PB2trap	18	567	2249
1	PB2trap_613_2739	PB2trap	45	613	2739
3	PB2trap_617_2408	PB2trap	346	617	2408
2	PB2trap_641_1942	PB2trap	14	641	1942
2	PB2trap_646_2157	PB2trap	27	646	2157
2	PB2trap_647_2149	PB2trap	1136	647	2149
2	PB2trap_647_2152	PB2trap	111	647	2152
2	PB2trap_647_2372	PB2trap	11	647	2372
2	PB2trap_652_2330	PB2trap	29	652	2330
2	PB2trap_660_2167	PB2trap	10	660	2167
3	PB2trap_670_1912	PB2trap	88	670	1912
2	PB2trap_670_2240	PB2trap	15	670	2240
2	PB2trap_710_2731	PB2trap	15	710	2731
1	PB2trap_738_2444	PB2trap	21	738	2444
2	PB2trap_85_164	PB2trap	122	85	164
2	PB2trap_85_2593	PB2trap	14	85	2593
3	PB2trap_86_2496	PB2trap	41	86	2496
2	PB2trap_91_2701	PB2trap	11	91	2701
2	PB2trap_92_2503	PB2trap	74	92	2503
1	PB2trap_92_2533	PB2trap	206	92	2533
2	PB2trap_923_1828	PB2trap	16	923	1828
1	PB2trap_93_2661	PB2trap	224	93	2661
3	PB2trap_97_2393	PB2trap	21	97	2393

### Sheet: B) PB2 only
Stock	Segment		Seed 25 NGS #	Seed 52 NGS #		start	stop	deletion length	reading frame chage caused by deletion	reading frame of V5 tag	V5(+0)?	V5(+1)?	V5(+2)?
1	PB2trap	92_2533	206	155		92	2533	2440	1	0	potentially
1	PB2trap	93_2661	224	151		93	2661	2567	2	1		potentially
1	PB2trap	109_2724	31	12		109	2724	2614	1	0	no
1	PB2trap	113_2475	99	55		113	2475	2361	0	2			potentially
1	PB2trap	118_274	86	52		118	274	155	2	1		no
1	PB2trap	119_2771	15	10		119	2771	2651	2	1		no
1	PB2trap	120_144	27	19		120	144	23	2	1		no
1	PB2trap	123_2727	116	50		123	2727	2603	2	1		no
1	PB2trap	132_2700	432	223		132	2700	2567	2	1		potentially
1	PB2trap	133_2753	261	153		133	2753	2619	0	2			no
1	PB2trap	137_2773	17	15		137	2773	2635	1	0	no
1	PB2trap	139_2810	39	25		139	2810	2670	0	2			no
1	PB2trap	139_2775	23	14		139	2775	2635	1	0	no
1	PB2trap	150_2690	69	36		150	2690	2539	1	0	no
1	PB2trap	158_2771	726	429		158	2771	2612	2	1		no
1	PB2trap	167_2748	133	75		167	2748	2580	0	2			no
1	PB2trap	168_2642	108	56		168	2642	2473	1	0	potentially
1	PB2trap	169_2751	112	53		169	2751	2581	1	0	no
1	PB2trap	193_2698	37	15		193	2698	2504	2	1		potentially
1	PB2trap	193_2799	17	11		193	2799	2605	1	0	no
1	PB2trap	196_2650	125	54		196	2650	2453	2	1		potentially
1	PB2trap	200_2725	131	36		200	2725	2524	1	0	no
1	PB2trap	208_2711	87	39		208	2711	2502	0	2			no
1	PB2trap	215_2707	24	10		215	2707	2491	1	0	no
1	PB2trap	217_2568	41	15		217	2568	2350	1	0	potentially
1	PB2trap	218_2743	395	155		218	2743	2524	1	0	no
1	PB2trap	224_2738	154	66		224	2738	2513	2	1		no
1	PB2trap	224_2745	108	51		224	2745	2520	0	2			no
1	PB2trap	227_2736	123	57		227	2736	2508	0	2			no
1	PB2trap	227_2742	88	39		227	2742	2514	0	2			no
1	PB2trap	228_2736	54	22		228	2736	2507	2	1		no
1	PB2trap	231_2742	571	255		231	2742	2510	2	1		no
1	PB2trap	241_2227	32	20		241	2227	1985	2	1		potentially
1	PB2trap	266_2771	353	113		266	2771	2504	2	1		no
1	PB2trap	266_2735	308	106		266	2735	2468	2	1		no
1	PB2trap	272_2622	49	11		272	2622	2349	0	2			potentially
1	PB2trap	285_2567	43	17		285	2567	2281	1	0	potentially
1	PB2trap	285_2476	20	10		285	2476	2190	0	2			potentially
1	PB2trap	286_2558	380	91		286	2558	2271	0	2			potentially
1	PB2trap	288_2603	33	13		288	2603	2314	1	0	potentially
1	PB2trap	288_2621	33	12		288	2621	2332	1	0	potentially
1	PB2trap	302_2666	21	12		302	2666	2363	2	1		potentially
1	PB2trap	303_2572	102	67		303	2572	2268	0	2			potentially
1	PB2trap	304_2625	76	40		304	2625	2320	1	0	potentially
1	PB2trap	306_2570	70	40		306	2570	2263	1	0	potentially
1	PB2trap	311_2568	74	44		311	2568	2256	0	2			potentially
1	PB2trap	318_2218	29	14		318	2218	1899	0	2			no
1	PB2trap	318_2577	25	12		318	2577	2258	2	1		potentially
1	PB2trap	319_2596	23	11		319	2596	2276	2	1		potentially
1	PB2trap	324_2410	28	21		324	2410	2085	0	2			potentially
1	PB2trap	325_416	36	19		325	416	90	0	2			no
1	PB2trap	327_2684	97	43		327	2684	2356	1	0	no
1	PB2trap	328_2395	26	22		328	2395	2066	2	1		potentially
1	PB2trap	329_2525	19	11		329	2525	2195	2	1		potentially
1	PB2trap	344_2628	530	319		344	2628	2283	0	2			potentially
1	PB2trap	347_2712	16	10		347	2712	2364	0	2			no
1	PB2trap	359_2657	32	19		359	2657	2297	2	1		potentially
1	PB2trap	365_2414	19	14		365	2414	2048	2	1		potentially
1	PB2trap	389_2756	113	58		389	2756	2366	2	1		no
1	PB2trap	416_2526	510	281		416	2526	2109	0	2			potentially
1	PB2trap	453_2397	60	34		453	2397	1943	2	1		potentially
1	PB2trap	539_2417	21	15		539	2417	1877	2	1		potentially
1	PB2trap	558_2451	15	13		558	2451	1892	2	1		potentially
1	PB2trap	567_2249	18	11		567	2249	1681	1	0	no
1	PB2trap	613_2739	45	16		613	2739	2125	1	0	no
1	PB2trap	738_2444	21	11		738	2444	1705	1	0	potentially
1	PB2trap	1243_2444	198	107		1243	2444	1200	0	2			potentially
1	PB2trap	2489_2722	170	68		2489	2722	232	1	0	no
1	PB2trap	2586_2829	33	11		2586	2829	242	2	1		no
1	PB2trap	2598_2841	73	46		2598	2841	242	2	1		no
1	PB2trap	2624_2867	79	56		2624	2867	242	2	1		no
1	PB2trap	2678_2731	195	69		2678	2731	52	1	0	no
1	PB2trap	328_2392	16			328	2392	2063	2	1		no
1	PB2trap	318_2600	19			318	2600	2281	1	0	no
1	PB2trap	292_2623	16			292	2623	2330	2	1		no
1	PB2trap	258_2684	32			258	2684	2425	1	0	no
1	PB2trap	358_2701	18			358	2701	2342	2	1		no
1	PB2trap	238_2708	15			238	2708	2469	0	2			no
1	PB2trap	218_2730	39			218	2730	2511	0	2			no
1	PB2trap	191_2731	15			191	2731	2539	1	0	no
1	PB2trap	2640_2883	126			2640	2883	242	2	1		no
2	PB2trap	85_164	122	95		85	164	78	0	2			no
2	PB2trap	85_2593	14	13		85	2593	2507	2	1		potentially
2	PB2trap	92_2503	74	52		92	2503	2410	1	0	potentially
2	PB2trap	114_279	29	16		114	279	164	2	1		no
2	PB2trap	116_255	44	32		116	255	138	0	2			no
2	PB2trap	122_2738	19	11		122	2738	2615	2	1		no
2	PB2trap	128_2684	58	26		128	2684	2555	2	1		potentially
2	PB2trap	132_2497	22	16		132	2497	2364	0	2			potentially
2	PB2trap	142_2734	2588	1251		142	2734	2591	2	1		no
2	PB2trap	142_2768	45	31		142	2768	2625	0	2			no
2	PB2trap	144_2736	37	20		144	2736	2591	2	1		no
2	PB2trap	158_2751	90	45		158	2751	2592	0	2			no
2	PB2trap	160_303	29	18		160	303	142	1	0	no
2	PB2trap	162_2698	46	18		162	2698	2535	0	2			no
2	PB2trap	168_2772	110	63		168	2772	2603	2	1		no
2	PB2trap	169_2727	70	30		169	2727	2557	1	0	no
2	PB2trap	182_2799	107	59		182	2799	2616	0	2			no
2	PB2trap	189_2743	143	57		189	2743	2553	0	2			no
2	PB2trap	194_2712	580	167		194	2712	2517	0	2			no
2	PB2trap	194_2745	49	20		194	2745	2550	0	2			no
2	PB2trap	196_2580	32	17		196	2580	2383	1	0	potentially
2	PB2trap	217_2732	116	54		217	2732	2514	0	2			no
2	PB2trap	218_2736	641	318		218	2736	2517	0	2			no
2	PB2trap	224_2742	2296	1012		224	2742	2517	0	2			no
2	PB2trap	230_2743	41	24		230	2743	2512	1	0	no
2	PB2trap	239_2646	84	34		239	2646	2406	0	2			no
2	PB2trap	250_2703	168	72		250	2703	2452	1	0	no
2	PB2trap	251_2481	83	36		251	2481	2229	0	2			potentially
2	PB2trap	254_2725	110	49		254	2725	2470	1	0	no
2	PB2trap	259_2687	58	26		259	2687	2427	0	2			no
2	PB2trap	259_2645	17	12		259	2645	2385	0	2			no
2	PB2trap	274_2535	105	37		274	2535	2260	1	0	potentially
2	PB2trap	279_2709	1515	274		279	2709	2429	2	1		potentially
2	PB2trap	284_2574	42	15		284	2574	2289	0	2			potentially
2	PB2trap	291_2737	70	14		291	2737	2445	0	2			no
2	PB2trap	293_2625	46	30		293	2625	2331	0	2			potentially
2	PB2trap	305_2307	69	41		305	2307	2001	0	2			no
2	PB2trap	317_2580	22	19		317	2580	2262	0	2			potentially
2	PB2trap	317_2600	23	11		317	2600	2282	2	1		potentially
2	PB2trap	318_2684	114	44		318	2684	2365	1	0	no
2	PB2trap	318_2599	32	14		318	2599	2280	0	2			potentially
2	PB2trap	325_2405	59	52		325	2405	2079	0	2			potentially
2	PB2trap	329_411	19	14		329	411	81	0	2			no
2	PB2trap	350_2777	12	11		350	2777	2426	2	1		no
2	PB2trap	357_2782	268	152		357	2782	2424	0	2			no
2	PB2trap	372_2589	23	14		372	2589	2216	2	1		potentially
2	PB2trap	379_2676	212	114		379	2676	2296	1	0	potentially
2	PB2trap	381_2785	190	100		381	2785	2403	0	2			no
2	PB2trap	404_2741	24	12		404	2741	2336	2	1		no
2	PB2trap	437_2461	26	16		437	2461	2023	1	0	potentially
2	PB2trap	469_2349	824	460		469	2349	1879	1	0	potentially
2	PB2trap	556_2413	17	12		556	2413	1856	2	1		potentially
2	PB2trap	646_2157	27	15		646	2157	1510	1	0	no
2	PB2trap	647_2149	1136	666		647	2149	1501	1	0	no
2	PB2trap	647_2152	111	60		647	2152	1504	1	0	no
2	PB2trap	652_2330	29	18		652	2330	1677	0	2			potentially
2	PB2trap	1029_2362	40	19		1029	2362	1332	0	2			potentially
2	PB2trap	1194_2330	102	65		1194	2330	1135	1	0	potentially
2	PB2trap	1822_2557	77	44		1822	2557	734	2	1		potentially
2	PB2trap	2130_2727	51	19		2130	2727	596	2	1		no
2	PB2trap	2476_2499	56	42		2476	2499	22	1	0	potentially
2	PB2trap	2586_2829	48	26		2586	2829	242	2	1		no
2	PB2trap	2598_2841	82	54		2598	2841	242	2	1		no
2	PB2trap	2624_2867	96	84		2624	2867	242	2	1		no
2	PB2trap	923_1828	16			923	1828	904	1	0	no
2	PB2trap	446_1903	15			446	1903	1456	1	0	no
2	PB2trap	641_1942	14			641	1942	1300	1	0	no
2	PB2trap	160_1976	12			160	1976	1815	0	2			no
2	PB2trap	660_2167	10			660	2167	1506	0	2			no
2	PB2trap	670_2240	15			670	2240	1569	0	2			no
2	PB2trap	124_2285	14			124	2285	2160	0	2			no
2	PB2trap	498_2307	13			498	2307	1808	2	1		potentially
2	PB2trap	279_2339	10			279	2339	2059	1	0	potentially
2	PB2trap	647_2372	11			647	2372	1724	2	1		potentially
2	PB2trap	485_2398	17			485	2398	1912	1	0	potentially
2	PB2trap	478_2469	15			478	2469	1990	1	0	potentially
2	PB2trap	118_2549	13			118	2549	2430	0	2			potentially
2	PB2trap	403_2549	10			403	2549	2145	0	2			potentially
2	PB2trap	332_2579	11			332	2579	2246	2	1		potentially
2	PB2trap	459_2602	11			459	2602	2142	0	2			potentially
2	PB2trap	300_2625	13			300	2625	2324	2	1		potentially
2	PB2trap	163_2658	15			163	2658	2494	1	0	potentially
2	PB2trap	190_2673	11			190	2673	2482	1	0	potentially
2	PB2trap	132_2688	17			132	2688	2555	2	1		potentially
2	PB2trap	91_2701	11			91	2701	2609	2	1		potentially
2	PB2trap	168_2705	12			168	2705	2536	1	0	no
2	PB2trap	344_2711	11			344	2711	2366	2	1		potentially
2	PB2trap	295_2727	19			295	2727	2431	1	0	no
2	PB2trap	117_2727	17			117	2727	2609	2	1		no
2	PB2trap	137_2729	15			137	2729	2591	2	1		no
2	PB2trap	710_2731	15			710	2731	2020	1	0	no
2	PB2trap	217_2743	11			217	2743	2525	2	1		no
2	PB2trap	185_2745	41			185	2745	2559	0	2			no
2	PB2trap	2725_2749	13			2725	2749	23	2	1		no
2	PB2trap	2640_2883	131			2640	2883	242	2	1		no
3	PB2trap	134_218	21	15		134	218	83	2	1		no
3	PB2trap	670_1912	88	59		670	1912	1241	2	1		no
3	PB2trap	467_2332	154	98		467	2332	1864	1	0	potentially
3	PB2trap	265_2374	117	65		265	2374	2108	2	1		potentially
3	PB2trap	97_2393	21	16		97	2393	2295	0	2			potentially
3	PB2trap	617_2408	346	236		617	2408	1790	2	1		potentially
3	PB2trap	1002_2416	15	10		1002	2416	1413	0	2			potentially
3	PB2trap	211_2451	308	156		211	2451	2239	1	0	potentially
3	PB2trap	523_2466	959	570		523	2466	1942	1	0	potentially
3	PB2trap	86_2496	41	29		86	2496	2409	0	2			potentially
3	PB2trap	295_2539	3301	2138		295	2539	2243	2	1		potentially
3	PB2trap	498_2541	27	17		498	2541	2042	2	1		potentially
3	PB2trap	374_2584	17	11		374	2584	2209	1	0	potentially
3	PB2trap	357_2593	60	44		357	2593	2235	0	2			potentially
3	PB2trap	273_2596	91	52		273	2596	2322	0	2			potentially
3	PB2trap	266_2626	65	31		266	2626	2359	1	0	potentially
3	PB2trap	259_2640	20	10		259	2640	2380	1	0	potentially
3	PB2trap	266_2641	23	14		266	2641	2374	1	0	potentially
3	PB2trap	270_2642	37	22		270	2642	2371	1	0	potentially
3	PB2trap	279_2658	238	110		279	2658	2378	2	1		potentially
3	PB2trap	198_2679	112	46		198	2679	2480	2	1		potentially
3	PB2trap	216_2681	25	16		216	2681	2464	1	0	potentially
3	PB2trap	277_2683	92	40		277	2683	2405	2	1		potentially
3	PB2trap	2671_2722	137	75		2671	2722	50	2	1		potentially
3	PB2trap	288_2727	54	11		288	2727	2438	2	1		no
3	PB2trap	227_2735	200	97		227	2735	2507	2	1		no
3	PB2trap	254_2735	40	20		254	2735	2480	2	1		no
3	PB2trap	231_2742	56	12		231	2742	2510	2	1		no
3	PB2trap	130_2743	94	59		130	2743	2612	2	1		no
3	PB2trap	223_2743	20	10		223	2743	2519	2	1		no
3	PB2trap	216_2744	54	27		216	2744	2527	1	0	no
3	PB2trap	172_2745	3515	1874		172	2745	2572	1	0	no
3	PB2trap	185_2749	2000	1070		185	2749	2563	1	0	no
3	PB2trap	223_2754	37	19		223	2754	2530	1	0	no
3	PB2trap	184_2754	24	10		184	2754	2569	1	0	no
3	PB2trap	263_2779	8271	5055		263	2779	2515	1	0	no
3	PB2trap	295_2781	394	120		295	2781	2485	1	0	no
3	PB2trap	228_2808	92	52		228	2808	2579	2	1		no
3	PB2trap	2586_2829	180	40		2586	2829	242	2	1		no
3	PB2trap	2598_2841	259	130		2598	2841	242	2	1		no
3	PB2trap	2624_2867	268	236		2624	2867	242	2	1		no
3	PB2trap	2640_2883	327	12		2640	2883	242	2	1		no
3	PB2trap	286_2581	17			286	2581	2294	2	1			no
3	PB2trap	197_2659	39			197	2659	2461	1	0		no
3	PB2trap	208_2694	25			208	2694	2485	1	0	no
3	PB2trap	155_2704	22			155	2704	2548	1	0	no
3	PB2trap	172_2709	21			172	2709	2536	1	0	no
3	PB2trap	202_2728	28			202	2728	2525	2	1	no
3	PB2trap	123_2733	18			123	2733	2609	2	1		no
3	PB2trap	268_2754	34			268	2754	2485	1	0		no
3	PB2trap	232_2760	47			232	2760	2527	1	0	no
3	PB2trap	536_2771	15			536	2771	2234	2	1	no
3	PB2trap	266_2822	27			266	2822	2555	2	1		no
