## Supplemental Table 6 for "Cryptic proteins translated from deletion-containing viral genomes dramatically expand the influenza virus proteome"

### Sheet: Tested PB2 DPRs
last nt of 5´ fragment	first nt of 3´ fragment from TRAP virus	predicted first nt of 3´ fragment if it occurred in WT PB2	reading frame after deletion	notes		protein from engineered PB2-DelVG-V5 virus (junction shown with "/")		predicted protein if from WT (junction shown with "/")
32*	2143*	2143*	N/A	* ambiguity at junction. ATATGGA maps perfectly on both ends of deletion. 5´ could be from 25-32. 3´ could be 2136-2143. Serves as negative control.		MDQH*		MDQH*
416	2526	2189	+0			MERIKELRNLMSQSRTREILTKTTVDHMAIIKKYTSGRQEKNPALRMKWMMAMKYPITADKRITEMIPERNEQGQTLWSKMNDAGSDRVMVSPLAVTWWNRNGPVTSTVHYPKIYKTYFEKVERLKHGT/LGKCANWARRRGVGKETETELKHTYRQPDSDQKNSDGHQLVSNSLKTTLFLLGPYSIVSPKC*		MERIKELRNLMSQSRTREILTKTTVDHMAIIKKYTSGRQEKNPALRMKWMMAMKYPITADKRITEMIPERNEQGQTLWSKMNDAGSDRVMVSPLAVTWWNRNGPVTSTVHYPKIYKTYFEKVERLKHGTL/G*
195	2560	2223	+0			MERIKELRNLMSQSRTREILTKTTVDHMAIIKKYTSGRQEKNPALRMKWMMAMKYP/VGKETETELKHTYRQPDSDQKKSDGHQGKPIPNPLLGLDSTR*		MERIKELRNLMSQSRTREILTKTTVDHMAIIKKYTSGRQEKNPALRMKWMMAMKYP/VGNETETEL*
208	2580	2243	+1	contains additional small 5´ 126/145 deletion		MERIKELRNLMSQSRTREILTKTTVDHMAIIKK/EKNPALRMKWMMAMKYPITAD/RNSSILTDSQTATKRNRMAIKESLSQTLSSVSILRGKPIPNPLLGLDSTR*		MERIKELRNLMSQSRTREILTKTTVDHMAIIKK/EKNPALRMKWMMAMKYPITAD/RNSSILTDSQTATKRIRMAIN*
306	2570	2233	+1			MERIKELRNLMSQSRTREILTKTTVDHMAIIKKYTSGRQEKNPALRMKWMMAMKYPITADKRITEMIPERNEQGQTLWSKMNDAGSDRVMVS/PKRKRNSSILTDSQTATKRNRMAIKESLSQTLSSVSILRGKPIPNPLLGLDSTR*		MERIKELRNLMSQSRTREILTKTTVDHMAIIKKYTSGRQEKNPALRMKWMMAMKYPITADKRITEMIPERNEQGQTLWSKMNDAGSDRVMVSP/KRKRNSSILTDSQTATKRIRMAIN*
291	2622	2285	+2			MERIKELRNLMSQSRTREILTKTTVDHMAIIKKYTSGRQEKNPALRMKWMMAMKYPITADKRITEMIPERNEQGQTLWSKMNDAGSD/REIGWPSRKAYPKPSPRSRFYEVSPSLTRSSASIPRGKPIPNPLLGLDST*		MERIKELRNLMSQSRTREILTKTTVDHMAIIKKYTSGRQEKNPALRMKWMMAMKYPITADKRITEMIPERNEQGQTLWSKMNDAGSDR/EFGWPSISVE*
215	2707	N/A	+0	3´ junction is in middle of V5 epitope tag and stays in frame -- no equivalent in WT, and does not make a tagged fusion protein		MERIKELRNLMSQSRTREILTKTTVDHMAIIKKYTSGRQEKNPALRMKWMMAMKYPITADKRI/LGLDSTR*		N/A (engineered gene makes protein with N-terminus shared with other here)
272	2622	2285	+0	Predicted deletion in WT lacks a stop codon. Unclear if it would be made (engineered version used for functional test has a stop)		MERIKELRNLMSQSRTREILTKTTVDHMAIIKKYTSGRQEKNPALRMKWMMAMKYPITADKRITEMIPERNEQGQTLWSKM/KKSDGHQGKPIPNPLLGLDSTR*		MERIKELRNLMSQSRTREILTKTTVDHMAIIKKYTSGRQEKNPALRMKWMMAMKYPITADKRITEMIPERNEQGQTLWSKM/KNSDGHQLVSNSLKTTLFL
196	2650	N/A	+1	3´ junction is in first iteration of V5 tag, but in +1 frame so it translates the third iteration of the tag -- no equivalent in WT		MERIKELRNLMSQSRTREILTKTTVDHMAIIKKYTSGRQEKNPALRMKWMMAMKYP/NPKPSPRSRFYEVSPSLTRSSASIPRGKPIPNPLLGLDST*		N/A (engineered gene makes protein with N-terminus shared with other here)
