## Supplemental Table 7 for "Cryptic proteins translated from deletion-containing viral genomes dramatically expand the influenza virus proteome"

### Sheet: Fig 4B
	rep 1	rep 1	rep 2	rep 2	rep 3	rep 3
DPR	Fluc	Rluc	Fluc	Rluc	Fluc	Rluc
272/2285	10700000	3150000	9280000	3110000	9290000	3830000
306/2233	7120000	3840000	8470000	3470000	4370000	2460000
196/V5	10300000	4220000	8720000	3800000	6310000	3230000
416/2189	8840000	3130000	9440000	3130000	9760000	3960000
208/2243	15000000	4330000	14500000	3880000	15500000	6980000
195/2233	8040000	2340000	8750000	3430000	10300000	4830000
291/2285	7950000	3770000	7000000	3380000	7390000	3540000
pcDNA3	7780000	1990000	7210000	1580000	7640000	1570000
32/2143	9030000	2290000	9930000	2760000	8900000	1870000
215/V5	7670000	4590000	6130000	3470000	5750000	3020000

### Sheet: Fig 4C
	416/2189	early stop
	0.188276	0.300459
	0.0883454	0.349264
	0.0783209	0.234386
	0.066679	0.480724

### Sheet: Fig 4D
Sample	Replicate	Target	Normalized copy number
inoculum	1	WT	14538
inoculum	2	WT	8302.56
post-infection	1	WT	1.18757e+06
post-infection	2	WT	2.24455e+06
post-infection	3	WT	563562
post-infection	4	WT	759679
inoculum	1	early stop	23638.8
inoculum	2	early stop	11776.6
post-infection	1	early stop	6.03128e+06
post-infection	2	early stop	8.6345e+06
post-infection	3	early stop	2.86877e+06
post-infection	4	early stop	3.51694e+06
NB: inoculum 1 was used for infections 1 and 2, inoculum 2 was used for infections 3 and 4

### Sheet: Fig 4E
empty	WSWSNN a	1918	Anhui	CA04
6.59955	5.15284	1.74048	3.02575	5.01292
5.68966	4.28312	2.33162	3.47607	4.8855
6.51869	4.3595	2.06824	3.22835	4.98778

### Sheet: Fig 4F
noTF	416/2143	195/2223	32/2143
48317014	2.61051e+07	1.5416e+07	43153370
4.23999e+07	2.26418e+07	1.65675e+07	4.35441e+07
3.8026e+07	2.26049e+07	1.66202e+07	4.16722e+07
3.75023e+07	2.12559e+07	1.6503e+07	3.96873e+07
3.89512e+07	2.17451e+07	1.7183e+07	3.82038e+07
3.45549e+07	20850848	2.00651e+07	3.54788e+07

### Sheet: Fig 4G
	PASTN	PASTN	PASTN		416/2189 high	416/2189 high	416/2189 high		416/2189 low	416/2189 low	416/2189 low		195/2223 low	195/2223 low	195/2223 low		195/2223 high	195/2223 high	195/2223 high
	9.41796e+07	1.00645e+08	9.44548e+07		5.83259e+07	5.93924e+07	5.96138e+07		7.74182e+07	7.73734e+07	7.57816e+07		3.96307e+07	3.94532e+07	3.78979e+07		2.48643e+07	2.69088e+07	2.77706e+07
	1.00255e+08	1.10119e+08	1.03086e+08		6.36215e+07	6.55747e+07	6.08605e+07		8.85556e+07	8.53897e+07	8.27529e+07		3.94447e+07	3.80475e+07	3.84311e+07		2.59705e+07	2.76423e+07	2.79884e+07
	9.63217e+07	1.12618e+08	1.0472e+08		6.51013e+07	6.5384e+07	6.01941e+07		8.74969e+07	8.41038e+07	8.7133e+07		4.02509e+07	3.88369e+07	3.81067e+07		2.62674e+07	2.74813e+07	2.75862e+07
Each Column represents a biological replicate, each row is a technical replicate in that biological replicate,
