## Supplemental Table 8 for "Cryptic proteins translated from deletion-containing viral genomes dramatically expand the influenza virus proteome"

### Sheet: Sheet1
SEQUENCING
bioproject_accession	biosample_accession	SRA_accession	library_ID	title	design_description	filetype	filename	filename2
PRJNA957839	SAMN34271986	SRR24236441	WSN stock rep1	sequencing of viral stock	genomic RNA was purified from viral stocks and subject to RT-PCR and concurrent amplification of all 8 segments	fastq	Virus_Stock_Rep1_CACGAGTATG-AGCCTTAGCG_L001_R1_001.fastq.gz	Virus_Stock_Rep1_CACGAGTATG-AGCCTTAGCG_L001_R2_001.fastq.gz
PRJNA957839	SAMN34271986	SRR24236440	WSN stock rep2	sequencing of viral stock	genomic RNA was purified from viral stocks and subject to RT-PCR and concurrent amplification of all 8 segments	fastq	Virus_Stock_Rep2_CCGCTACCAA-TTACCTCAGT_L001_R1_001.fastq.gz	Virus_Stock_Rep2_CCGCTACCAA-TTACCTCAGT_L001_R2_001.fastq.gz
PRJNA957839	SAMN34271987	SRR24236439	PB2 TRAP V5 stock1 rep1	sequencing of viral stock	genomic RNA was purified from plaque-purified viral stocks and subject to RT-PCR and concurrent amplification of all 8 segments	fastq	Red_X_Rep1_TTAACGCAGA-TTGATCCGCC_L001_R1_001.fastq.gz	Red_X_Rep1_TTAACGCAGA-TTGATCCGCC_L001_R2_001.fastq.gz
PRJNA957839	SAMN34271987	SRR24236438	PB2 TRAP V5 stock1 rep2	sequencing of viral stock	genomic RNA was purified from plaque-purified viral stocks and subject to RT-PCR and concurrent amplification of all 8 segments	fastq	Red_X_Rep2_AGGTAGTGCG-GGAGGCTGAT_L001_R1_001.fastq.gz	Red_X_Rep2_AGGTAGTGCG-GGAGGCTGAT_L001_R2_001.fastq.gz
PRJNA957839	SAMN34271988	SRR24236437	PB2 TRAP V5 stock2 rep1	sequencing of viral stock	genomic RNA was purified from plaque-purified viral stocks and subject to RT-PCR and concurrent amplification of all 8 segments	fastq	Black_X_Rep1_CGTGTAACTT-AACGTGACAA_L001_R1_001.fastq.gz	Black_X_Rep1_CGTGTAACTT-AACGTGACAA_L001_R2_001.fastq.gz
PRJNA957839	SAMN34271988	SRR24236436	PB2 TRAP V5 stock2 rep2	sequencing of viral stock	genomic RNA was purified from plaque-purified viral stocks and subject to RT-PCR and concurrent amplification of all 8 segments	fastq	Black_X_Rep2_ACTTGTGACG-CACAAGCTCC_L001_R1_001.fastq.gz	Black_X_Rep2_ACTTGTGACG-CACAAGCTCC_L001_R2_001.fastq.gz
PRJNA957839	SAMN34271989	SRR24236435	PB2 TRAP V5 stock3 rep1	sequencing of viral stock	genomic RNA was purified from plaque-purified viral stocks and subject to RT-PCR and concurrent amplification of all 8 segments	fastq	Black_O_Rep1_CTGAACCTCC-CAGGCATTGT_L001_R1_001.fastq.gz	Black_O_Rep1_CTGAACCTCC-CAGGCATTGT_L001_R2_001.fastq.gz
PRJNA957839	SAMN34271989	SRR24236434	PB2 TRAP V5 stock3 rep2	sequencing of viral stock	genomic RNA was purified from plaque-purified viral stocks and subject to RT-PCR and concurrent amplification of all 8 segments	fastq	Black_O_Rep2_GGCCTTGTTA-GTGTTCCACG_L001_R1_001.fastq.gz	Black_O_Rep2_GGCCTTGTTA-GTGTTCCACG_L001_R2_001.fastq.gz
MASS SPECTROMETRY
MassIVE ID	file name	note
MSV000078740	C121116_014.raw	without haemadsorption
MSV000078740	C130214_015.raw	without haemadsorption
MSV000078740	D130107_004.raw	without haemadsorption
MSV000078740	C130610_004.raw	with haemadsorption
MSV000078740	C130702_003.raw	with haemadsorption
MSV000078740	C130712_028.raw	with haemadsorption
